# Distinguish risk genes functioning at presynaptic or postsynaptic regions and key connectomes associated with pathological α-synuclein spreading

**DOI:** 10.1101/2025.03.11.642462

**Authors:** Yuanxi Li, Justin Torok, Jessica Ding, Ning Wang, Courtney Lau, Shruti Kulkarni, Chaitali Anand, Julie Tran, Michael Cheng, Claire Lo, Binbin Lu, Yanzi Sun, Xia Yang, Ashish Raj, Chao Peng

## Abstract

Previous studies have suggested that pathological α-synuclein (α-Syn) mainly transmits along the neuronal network, but several key questions remain unanswered: (1) How many and which connections in the connectome are necessary for predicting the progression of pathological α-Syn? (2) How to identify risk gene that affects pathology spreading functioning at presynaptic or postsynaptic regions, and are these genes enriched in different cell types? Here, we addressed these key questions with novel mathematical models. Strikingly, the spreading of pathological α-Syn is predominantly determined by the key subnetworks composed of only 2% of the strongest connections in the connectome. We further explored the genes that are responsible for the selective vulnerability of different brain regions to transmission to distinguish the genes that play roles in presynaptic from those in postsynaptic regions. Those risk genes were significantly enriched in microglial cells of presynaptic regions and neurons of postsynaptic regions. Gene regulatory network analyses were then conducted to identify ‘key drivers’ of genes responsible for selective vulnerability and overlapping with Parkinson’s disease risk genes. By identifying and discriminating between key gene mediators of transmission operating at presynaptic and postsynaptic regions, our study has demonstrated for the first time that these are functionally distinct processes.
