## Supplementary file (ZIP): Includes all Supplementary Tables and Files. for "Distinguish risk genes functioning at presynaptic or postsynaptic regions and key connectomes associated with pathological α-synuclein spreading": Supplementary File - Brain_cell_type_markers.xlsx

### Sheet: Supplementary File - Brain_cell
Cell_type	gene
Microglia	Hexb
Microglia	Ctss
Microglia	C1qa
Microglia	Trem2
Microglia	C1qc
Microglia	Ctsz
Microglia	Rgs10
Microglia	Cx3cr1
Microglia	Mafb
Microglia	Plek
Microglia	Aif1
Microglia	Grn
Microglia	Ctsb
Microglia	P2ry12
Microglia	Selplg
Microglia	B2m
Microglia	Cst3
Microglia	Npc2
Microglia	Timp2
Microglia	Gpr84
Microglia	Man2b1
Microglia	Fcrls
Microglia	Siglech
Microglia	Ctsl
Microglia	Creg1
Microglia	Rps12
Microglia	Crlf2
Microglia	Tnfaip3
Microglia	Itgb5
Microglia	Olfml3
Microglia	Rpl23
Microglia	Rpl32
Microglia	Apoe
Microglia	Lpl
Microglia	Cebpa
Microglia	Ptpn18
Microglia	Eef1a1
Microglia	Rplp0
Microglia	Cotl1
Microglia	Arl4c
Microglia	Atf3
Microglia	Rpl21
Microglia	Tgfb1
Microglia	Btg1
Microglia	Cd63
Microglia	Ier3
Microglia	Rpl11
Microglia	Kctd12
Microglia	Clic1
Microglia	Eef1b2
Microglia	Rps15a
Microglia	Sirpa
Microglia	Rgs2
Microglia	Cd9
Microglia	Pmp22
Microglia	Ier5
Microglia	Spp1
Microglia	Ptgs1
Microglia	Gadd45b
Microglia	Rps21
Microglia	Il10ra
Microglia	Mcl1
Microglia	Clta
Microglia	Erp29
Microglia	Plxdc2
Microglia	Gem
Microglia	Adamts1
Microglia	Rps5
Microglia	Cox6a2
Microglia	Marcksl1
Microglia	Anxa3
Microglia	Ywhah
Microglia	Ighm
Microglia	Samsn1
Microglia	Rps19
Microglia	Mef2c
Microglia	Gnas
Microglia	Tgif1
Microglia	Rpl15
Microglia	Sparc
Microglia	Rps15
Microglia	Tmed3
Microglia	Cyfip1
Microglia	Blnk
Microglia	Tcn2
Microglia	Ier2
Oligodendrocyte	Plp1
Oligodendrocyte	Ptgds
Oligodendrocyte	Cldn11
Oligodendrocyte	Cnp
Oligodendrocyte	Mbp
Oligodendrocyte	Tubb4a
Oligodendrocyte	Cryab
Oligodendrocyte	Stmn4
Oligodendrocyte	Car2
Oligodendrocyte	Tspan2
Oligodendrocyte	Qdpr
Oligodendrocyte	Enpp2
Oligodendrocyte	Aspa
Oligodendrocyte	Sez6l2
Oligodendrocyte	Kcna1
Oligodendrocyte	Efnb3
Oligodendrocyte	Gpr37
Oligodendrocyte	Grb14
Oligodendrocyte	Stmn1
Oligodendrocyte	Tppp3
Oligodendrocyte	Csrp1
Oligodendrocyte	C4b
Oligodendrocyte	Pdlim2
Oligodendrocyte	Ttll7
Oligodendrocyte	Syt11
Oligodendrocyte	Mapt
Oligodendrocyte	Lgi3
Oligodendrocyte	Pex5l
Oligodendrocyte	Slc44a1
Oligodendrocyte	Anln
Oligodendrocyte	Ywhaq
Oligodendrocyte	Rtn4
Oligodendrocyte	Scd2
Oligodendrocyte	Ptprd
Oligodendrocyte	Gsn
Oligodendrocyte	Ugt8a
Oligodendrocyte	Slc12a2
Oligodendrocyte	Fa2h
Oligodendrocyte	Endod1
Oligodendrocyte	Agpat4
Oligodendrocyte	Taldo1
Oligodendrocyte	Rcan2
Oligodendrocyte	Rnf13
Oligodendrocyte	Ank3
Oligodendrocyte	Etv1
Oligodendrocyte	Tsc22d4
Oligodendrocyte	Pla2g16
Oligodendrocyte	Carhsp1
Oligodendrocyte	Lpar1
Oligodendrocyte	Pak1
Oligodendrocyte	Spock1
Oligodendrocyte	Bpgm
Oligodendrocyte	Gatm
Oligodendrocyte	Slc24a2
Oligodendrocyte	Wscd1
Oligodendrocyte	Plekhb1
Oligodendrocyte	Gnai1
Oligodendrocyte	Arpc1a
Oligodendrocyte	Ank2
Oligodendrocyte	App
Oligodendrocyte	Pip4k2a
Oligodendrocyte	Pllp
Oligodendrocyte	Pcbp4
Oligodendrocyte	Plcl1
Oligodendrocyte	Tmeff2
Oligodendrocyte	Fgfr2
Oligodendrocyte	Itpk1
Oligodendrocyte	Pcdh9
Oligodendrocyte	Sirt2
Oligodendrocyte	Tppp
Oligodendrocyte	Gpm6b
Oligodendrocyte	Zfp536
Oligodendrocyte	Dbndd2
Oligodendrocyte	Hcn2
Oligodendrocyte	Pacs2
Oligodendrocyte	Mast4
Oligodendrocyte	Clmn
Oligodendrocyte	Spock3
Oligodendrocyte	Dpy19l1
Oligodendrocyte	Arhgef10
Oligodendrocyte	Acot7
Oligodendrocyte	Gnao1
Oligodendrocyte	Adssl1
Oligodendrocyte	Galnt6
Oligodendrocyte	Tulp4
Oligodendrocyte	Gprc5b
Oligodendrocyte	Dock10
Oligodendrocyte	Sema4d
Oligodendrocyte	Tmod1
Oligodendrocyte	S1pr5
Oligodendrocyte	Ddr1
Oligodendrocyte	Atp8a1
Oligodendrocyte	Apbb1
Oligodendrocyte	Tyro3
Oligodendrocyte	Tspan15
Oligodendrocyte	Prkcz
Oligodendrocyte	Tmeff1
Oligodendrocyte	Arrdc3
Oligodendrocyte	Sox10
Oligodendrocyte	Hepacam
Oligodendrocyte	Ptp4a1
Oligodendrocyte	Il1rap
Oligodendrocyte	Elovl1
Oligodendrocyte	Sytl2
Oligodendrocyte	Nfix
Oligodendrocyte	Zfp365
Oligodendrocyte	Sbf1
Oligodendrocyte	Eid1
Oligodendrocyte	Limch1
Oligodendrocyte	Adap1
Oligodendrocyte	Gpd1
Oligodendrocyte	Bcas1
Oligodendrocyte	Elmo1
Oligodendrocyte	Kcna6
Oligodendrocyte	Reep5
Oligodendrocyte	Kazn
Oligodendrocyte	Sox8
Oligodendrocyte	Zeb2
Oligodendrocyte	Prox1
Oligodendrocyte	D16Ertd472e
Oligodendrocyte	Unc5b
Oligodendrocyte	Tm7sf3
OPC2	Fyn
OPC2	Bcas1
OPC2	Sirt2
OPC2	Gpr17
OPC2	Enpp6
OPC2	Tmem108
OPC2	Tnr
OPC2	Opcml
OPC2	Mpzl1
OPC2	Rnd2
OPC2	Pfn2
OPC2	Phyhipl
OPC2	Chn2
OPC2	Bmp4
OPC2	Col9a3
OPC2	Tns3
OPC2	Pdcd4
OPC2	Tmem163
OPC2	Lims2
OPC2	Rtn1
OPC2	Mbp
OPC2	S100b
OPC2	1810041L15Rik
OPC2	Slc44a1
OPC2	Tcf7l2
OPC2	Cnp
OPC2	Rap2a
OPC2	Cd9
OPC2	Igsf9b
OPC2	Gipc1
OPC2	Cyp2j6
OPC2	S100a6
OPC2	Slc22a23
OPC2	Zfp365
OPC2	Vcan
OPC2	Bcan
OPC2	Pik3r3
OPC2	Thra
OPC2	S100a16
OPC2	Sh3bp4
OPC2	Slc1a1
OPC2	Sulf2
OPC2	Pllp
OPC2	Gria2
OPC2	Olig2
OPC2	Sox8
OPC2	Sox10
OPC2	Ugt8a
OPC2	Cadm2
OPC2	Eif1b
OPC2	Tubb4a
OPC2	Sox2
OPC2	Plxnb3
OPC2	Scrg1
OPC2	Dbndd2
OPC2	Nav1
OPC2	Cdk14
OPC2	Pcdh7
OPC2	Ppfibp1
OPC2	Tmeff2
OPC2	Kazn
OPC2	Ncald
OPC2	Nme1
OPC2	Dnm3
OPC2	Tm7sf3
OPC2	Cnksr3
OPC2	Gnb4
OPC2	Nav2
OPC2	Sema5a
OPC2	Lsamp
OPC2	Fam3c
OPC2	Ust
OPC2	Plp1
OPC2	Rnf122
OPC2	Glrb
OPC2	Ptprj
OPC2	Spon1
OPC2	Ppp2ca
OPC2	Fnta
OPC2	Mapt
OPC2	Prkcq
OPC2	Marcksl1
OPC2	Rasgef1b
OPC2	Gng3
OPC2	Agpat4
OPC2	Susd4
OPC2	3110035E14Rik
OPC2	Spsb1
OPC2	Sema3d
OPC2	Lhfpl3
OPC2	Kcna2
OPC2	Serinc5
OPC2	Cldn11
OPC2	Pak3
OPC2	Strn
OPC2	Ptpro
OPC2	Sez6l
OPC2	Pcbp4
OPC2	Vldlr
OPC2	Atp6v0a2
OPC2	Taldo1
OPC2	Eid1
OPC2	Syt11
OPC2	Gng12
OPC2	Zeb2
OPC2	Arpc1a
OPC2	Parvb
OPC2	Sema4d
OPC2	Rtn4
OPC2	Pcdh17
OPC2	Fabp5
OPC2	Ubl3
OPC2	Reep5
Ependyma	Rarres2
Ependyma	Dbi
Ependyma	Nnat
Ependyma	Slc38a1
Ependyma	Nudt4
Ependyma	Cd24a
Ependyma	Fhl1
Ependyma	Ezr
Ependyma	Vim
Ependyma	Sox9
Ependyma	Mt3
Ependyma	Hdc
Ependyma	Pltp
Ependyma	Syne1
Ependyma	Mlc1
Ependyma	Tekt1
Ependyma	Itm2c
Ependyma	Nudc
Ependyma	Gas6
Ependyma	Arhgdig
Ependyma	Tmem47
Ependyma	Anxa5
Ependyma	Anxa2
Ependyma	Spint2
Ependyma	Capsl
Ependyma	Gsta4
Ependyma	S100a6
Ependyma	Gm973
Ependyma	Id4
Ependyma	Cdhr3
Ependyma	Txnip
Ependyma	Tm4sf1
Ependyma	Ddr1
Ependyma	Nin
Ependyma	Ctxn1
Ependyma	Dgat2
Ependyma	Etfa
Ependyma	Clu
Ependyma	Elmod1
Ependyma	Ntrk2
Ependyma	Atp1a1
Ependyma	Pcp4l1
Ependyma	Sncg
Ependyma	Pla2g7
Ependyma	Zbtb20
Ependyma	BC005624
Ependyma	Ccdc3
Ependyma	Wwc1
Ependyma	Wnt4
Ependyma	Odc1
Ependyma	S100b
Ependyma	Lmo4
Ependyma	Calb1
Ependyma	Arl3
Ependyma	Cyb561
Ependyma	Ppp1r1b
Ependyma	Sox2
Ependyma	Pvalb
Ependyma	Calm1
Ependyma	Hspa4l
Ependyma	Tppp3
Ependyma	Dnaja4
Ependyma	Ramp1
Ependyma	Plxnb2
Ependyma	Bdh2
Ependyma	Fzd3
Ependyma	Aqp4
Ependyma	Acyp1
Ependyma	Ivns1abp
Ependyma	Hist1h2bc
Ependyma	Dgcr6
Ependyma	Pacrg
Ependyma	Emb
Ependyma	Crip2
Ependyma	Paip2
Ependyma	Vwa3a
Ependyma	Ttc25
Ependyma	Fam81a
Ependyma	Cpe
Ependyma	Fbln7
Ependyma	Casc1
Ependyma	Pttg1
Ependyma	Ubxn11
Ependyma	Atp2a2
Ependyma	Spag16
Ependyma	Dhrs7
Ependyma	Pygb
Ependyma	6820408C15Rik
Ependyma	Calm2
Ependyma	Ly6h
Ependyma	Anxa11
Ependyma	Itpkb
Ependyma	Tspan6
Ependyma	Dusp14
Ependyma	Gsn
Astrocyte	Slc1a2
Astrocyte	Aldoc
Astrocyte	Clu
Astrocyte	Mt3
Astrocyte	Cpe
Astrocyte	Gfap
Astrocyte	Ndrg2
Astrocyte	Gja1
Astrocyte	Pla2g7
Astrocyte	Cxcl14
Astrocyte	Ntrk2
Astrocyte	Scg3
Astrocyte	Gpr37l1
Astrocyte	Fgfr3
Astrocyte	Aqp4
Astrocyte	Mlc1
Astrocyte	Atp1b2
Astrocyte	F3
Astrocyte	Gjb6
Astrocyte	Tmem47
Astrocyte	Acsl3
Astrocyte	Acsbg1
Astrocyte	Sparcl1
Astrocyte	Id4
Astrocyte	Agt
Astrocyte	Bcan
Astrocyte	Acsl6
Astrocyte	Slc6a11
Astrocyte	Mgll
Astrocyte	Nkain4
Astrocyte	Fbxo2
Astrocyte	Sox9
Astrocyte	Glud1
Astrocyte	Ckb
Astrocyte	Fjx1
Astrocyte	Glul
Astrocyte	Kcnk1
Astrocyte	Grin2c
Astrocyte	Ntm
Astrocyte	S100b
Astrocyte	Dtna
Astrocyte	Abhd3
Astrocyte	Nnat
Astrocyte	Ezr
Astrocyte	Lsamp
Astrocyte	Slc27a1
Astrocyte	Lix1
Astrocyte	Hsd11b1
Astrocyte	Itih3
Astrocyte	Baalc
Astrocyte	Hopx
Astrocyte	Thrsp
Astrocyte	Gabrb1
Astrocyte	Slc6a1
Astrocyte	Ptprz1
Astrocyte	Trim9
Astrocyte	Ttyh3
Astrocyte	Lhx2
Astrocyte	Rorb
Astrocyte	Cbs
Astrocyte	Nrxn1
Astrocyte	Pmm1
Astrocyte	Igfbp5
Astrocyte	Prnp
Astrocyte	Pygb
Astrocyte	Paqr8
Astrocyte	Cspg5
Astrocyte	Gpm6b
Astrocyte	Lcat
Astrocyte	Appl2
Astrocyte	Arhgap5
Astrocyte	Aldh1l1
Astrocyte	Gpc5
Astrocyte	Rcn2
Astrocyte	Gria2
Astrocyte	Dbi
Astrocyte	Lxn
Astrocyte	Id2
Astrocyte	Adk
Astrocyte	Scrg1
Astrocyte	Tagln3
Astrocyte	Sox2
Astrocyte	Ednrb
Astrocyte	Plxnb1
Astrocyte	Entpd2
Astrocyte	S1pr1
Astrocyte	Grina
Astrocyte	Msi2
Astrocyte	Hepacam
Astrocyte	Gldc
Astrocyte	Scd2
Astrocyte	Pfkp
Astrocyte	Pfkm
Astrocyte	Nrcam
Astrocyte	Chst1
Astrocyte	Arhgef26
Astrocyte	Vegfa
Astrocyte	Cadm2
Astrocyte	Daam2
Astrocyte	Chst2
Astrocyte	Slc20a1
Astrocyte	Camk2g
Astrocyte	Fgfr1
Astrocyte	Sash1
Astrocyte	Mfsd2a
Astrocyte	Gnao1
Astrocyte	Mtss1l
Astrocyte	Aifm3
Astrocyte	Cntfr
Astrocyte	Ugp2
Astrocyte	Abat
Astrocyte	Gabrg1
Astrocyte	S100a6
Astrocyte	Mras
Astrocyte	Nr2f1
Astrocyte	Ramp1
Astrocyte	Agpat3
Astrocyte	Mdk
Astrocyte	Kcnn2
Astrocyte	Son
Astrocyte	Clmn
Astrocyte	Cyp4f15
Astrocyte	Dab1
Astrocyte	Hadhb
Astrocyte	Adcyap1r1
Astrocyte	Tuba4a
Astrocyte	Apoe
Astrocyte	Pax6
Astrocyte	Csdc2
Astrocyte	Ngef
Astrocyte	Rfx4
Astrocyte	Elovl5
Astrocyte	Sorcs2
Astrocyte	Trps1
Astrocyte	Scara3
Astrocyte	Acaa2
Astrocyte	Gabra2
Astrocyte	Ppp1r1b
Astrocyte	Hmgcs1
Astrocyte	Serpine2
Astrocyte	Fabp5
OPC1	Pdgfra
OPC1	Cspg5
OPC1	Lhfpl3
OPC1	Matn4
OPC1	Ptprz1
OPC1	Fabp7
OPC1	Vcan
OPC1	Olig2
OPC1	Tnr
OPC1	Cntn1
OPC1	Ppp1r14b
OPC1	Cacng4
OPC1	Cdo1
OPC1	Ncald
OPC1	Opcml
OPC1	Olfm2
OPC1	Scrg1
OPC1	Nxph1
OPC1	Pcsk1n
OPC1	Sulf2
OPC1	S100a16
OPC1	Nap1l5
OPC1	Gng3
OPC1	Gpr17
OPC1	Bcan
OPC1	Spon1
OPC1	Kcnip3
OPC1	Rtn1
OPC1	Sox10
OPC1	Mmp15
OPC1	Sdc3
OPC1	Fxyd6
OPC1	3110035E14Rik
OPC1	Lrrtm3
OPC1	Ascl1
OPC1	Dbi
OPC1	Nrxn1
OPC1	Pid1
OPC1	3632451O06Rik
OPC1	Tmem179
OPC1	Ednrb
OPC1	Dlgap1
OPC1	Gm2a
OPC1	Nav1
OPC1	Serpine2
OPC1	Mtss1l
OPC1	Chst2
OPC1	Ly6h
OPC1	Ugdh
OPC1	Dpp6
OPC1	Dpysl3
OPC1	Podxl2
OPC1	Lrp1b
OPC1	Pllp
OPC1	Zdhhc2
OPC1	Pcdh17
OPC1	Sox11
OPC1	Megf11
OPC1	Dner
OPC1	Grin3a
OPC1	Sh3bp4
OPC1	Sema3d
OPC1	Arhgap31
OPC1	Gria2
OPC1	Eif1b
OPC1	Tmem176b
OPC1	Mmp16
OPC1	Rprm
OPC1	Sox2
OPC1	Nnat
OPC1	Gpr37l1
OPC1	Gria3
OPC1	Chst11
OPC1	Lrrn1
OPC1	Lsamp
OPC1	Tmem176a
OPC1	Ramp1
OPC1	Cyp2j6
OPC1	Tox3
OPC1	Slc35f1
OPC1	B3gat2
OPC1	Cdh13
OPC1	Adarb2
OPC1	Ctxn1
OPC1	Itgb8
OPC1	Scg5
OPC1	Chl1
OPC1	Ptn
OPC1	Ntrk3
OPC1	Vstm2b
OPC1	Gap43
OPC1	Midn
OPC1	Alcam
OPC1	Kcnmb4
OPC1	Mdk
OPC1	Ptprs
OPC1	Gas1
OPC1	Ampd3
OPC1	Nrxn3
OPC1	Mageh1
OPC1	Zfp462
OPC1	Gpt2
OPC1	Igsf9b
OPC1	Pcdh11x
OPC1	Fzd9
OPC1	Grid2
OPC1	Tmx4
OPC1	S100b
OPC1	Sox5
OPC1	Fyn
OPC1	Pde10a
OPC1	Igsf21
OPC1	Cadm2
OPC1	Grm5
OPC1	Tubb2a
OPC1	Kcnd2
OPC1	Car8
OPC1	Prex1
OPC1	Cit
OPC1	Ckb
OPC1	B3gat1
OPC1	Gpc5
OPC1	Srgap1
OPC1	Tmem108
OPC1	Hip1
OPC1	Ntm
OPC1	Calcrl
Tanycyte	S100a6
Tanycyte	Nnat
Tanycyte	Col23a1
Tanycyte	Thrsp
Tanycyte	Crym
Tanycyte	Ntrk2
Tanycyte	Slit2
Tanycyte	Gpr50
Tanycyte	Lhx2
Tanycyte	Cpe
Tanycyte	Id4
Tanycyte	Fbxo2
Tanycyte	Hes1
Tanycyte	Aldoc
Tanycyte	Tmem47
Tanycyte	Slc38a1
Tanycyte	Sox9
Tanycyte	Rcn1
Tanycyte	Mlc1
Tanycyte	Cyr61
Tanycyte	Slc16a2
Tanycyte	Cst3
Tanycyte	Col25a1
Tanycyte	Mdk
Tanycyte	Fzd5
Tanycyte	Fam189a2
Tanycyte	Nt5dc2
Tanycyte	Mt3
Tanycyte	Lix1
Tanycyte	Rpn2
Tanycyte	Anxa2
Tanycyte	Mest
Tanycyte	Itm2c
Tanycyte	Frzb
Tanycyte	Sox2
Tanycyte	Vim
Tanycyte	Anxa5
Tanycyte	Prdx4
Ex_Neuron	Sim1
Ex_Neuron	Phox2b
Ex_Neuron	Vsx2
Ex_Neuron	Lhx4
Ex_Neuron	Igfn1
Ex_Neuron	Csf2rb2
Ex_Neuron	Pitx1
Ex_Neuron	Ucn3
Ex_Neuron	Lhx2
Ex_Neuron	Gucy2c
Ex_Neuron	Rrad
Ex_Neuron	Blnk
Ex_Neuron	Tbr1
Ex_Neuron	Gpr151
Ex_Neuron	Ly6g6e
Ex_Neuron	Arid5a
Ex_Neuron	Trpm6
Ex_Neuron	Dbh
Ex_Neuron	Serpinb8
Ex_Neuron	Slc6a2
Ex_Neuron	Gucy2f
Ex_Neuron	Slc17a7
Ex_Neuron	Fezf2
Ex_Neuron	Fgfr4
Ex_Neuron	Slc38a4
Ex_Neuron	Prph
Ex_Neuron	Arhgef5
Ex_Neuron	Eomes
Ex_Neuron	Ldlrap1
Ex_Neuron	Kdr
Ex_Neuron	Hc
Ex_Neuron	Sgcg
Ex_Neuron	Bace2
Ex_Neuron	Hes1
Ex_Neuron	Gpx2
Ex_Neuron	Il16
Ex_Neuron	Acan
Ex_Neuron	Fam107b
Ex_Neuron	Mgp
Ex_Neuron	Cwh43
Ex_Neuron	Mapk13
Ex_Neuron	Gabra6
Ex_Neuron	Ngb
Ex_Neuron	Cdh9
Ex_Neuron	Cnksr3
Ex_Neuron	Igfbp3
Ex_Neuron	Nrn1
Ex_Neuron	Pomc
Ex_Neuron	Scml2
Ex_Neuron	Aldh1l1
Ex_Neuron	Lmod2
Ex_Neuron	Pcp2
Ex_Neuron	Rfx4
Ex_Neuron	Slc17a6
Ex_Neuron	Wnt7a
Ex_Neuron	Dio3
Ex_Neuron	Foxa1
Ex_Neuron	Krt80
Ex_Neuron	Sncg
Ex_Neuron	Vdr
Ex_Neuron	Arsj
Ex_Neuron	Enpp2
Ex_Neuron	Gpx3
Ex_Neuron	Hsd11b1
Ex_Neuron	Itga7
Ex_Neuron	Col6a2
Ex_Neuron	Dkkl1
Ex_Neuron	Gpr161
Ex_Neuron	Ltbp4
Ex_Neuron	Sebox
Ex_Neuron	Tekt1
Ex_Neuron	Tgfb2
Ex_Neuron	Tshz1
Ex_Neuron	Vangl1
Ex_Neuron	Atic
Ex_Neuron	Avil
Ex_Neuron	Epha1
Ex_Neuron	Fzd5
Ex_Neuron	Gabre
Ex_Neuron	Grem2
Ex_Neuron	Ism1
Ex_Neuron	Lipm
Ex_Neuron	Rap2b
Ex_Neuron	Slc13a3
Ex_Neuron	Slc38a3
In_Neuron	Lhx8
In_Neuron	Lhx6
In_Neuron	Gata3
In_Neuron	Pax3
In_Neuron	Dlx1
In_Neuron	Adora2a
In_Neuron	Tal1
In_Neuron	Dmrt3
In_Neuron	Cort
In_Neuron	Gad1
In_Neuron	Arx
In_Neuron	Gata2
In_Neuron	Sytl4
In_Neuron	Sh3rf2
In_Neuron	Scrg1
In_Neuron	Rln3
In_Neuron	Calcb
In_Neuron	Gabrr2
In_Neuron	Slc12a8
In_Neuron	Hdc
In_Neuron	Prss23
In_Neuron	Adamtsl2
In_Neuron	Htr1a
In_Neuron	Oxtr
In_Neuron	Rarres1
In_Neuron	Unc5b
In_Neuron	Nrk
In_Neuron	Prkch
In_Neuron	Scube1
In_Neuron	Sox10
In_Neuron	Stmn1
In_Neuron	Clic4
In_Neuron	Dkk1
In_Neuron	Dlx2
In_Neuron	Samsn1
In_Neuron	Cited1
In_Neuron	Col4a5
In_Neuron	Lingo2
In_Neuron	Mgat4c
In_Neuron	Prrx2
In_Neuron	Creg2
In_Neuron	Dcc
In_Neuron	Gdpd2
In_Neuron	Gpd1
In_Neuron	Rab37
In_Neuron	Slc25a5
In_Neuron	Vwc2
In_Neuron	Zfp57
In_Neuron	Akr1c18
In_Neuron	Btbd11
In_Neuron	Cdkn2b
In_Neuron	Col9a3
In_Neuron	Dlx5
In_Neuron	Egr2
In_Neuron	Entpd1
In_Neuron	Fa2h
In_Neuron	Fgf15
In_Neuron	Fstl1
In_Neuron	Fzd6
In_Neuron	Kcnip4
In_Neuron	Nr2e3
In_Neuron	Pon3
In_Neuron	Rgs10
In_Neuron	Tnni1
In_Neuron	Ajap1
In_Neuron	Aqp9
In_Neuron	B3galt2
In_Neuron	Dhrs3
In_Neuron	Il17rd
In_Neuron	Mif
In_Neuron	Rpp25
In_Neuron	Sfn
In_Neuron	Apoe
In_Neuron	Ar
In_Neuron	B2m
In_Neuron	Cpne6
In_Neuron	Fgf1
In_Neuron	Frmd6
In_Neuron	Frrs1
In_Neuron	Gbe1
In_Neuron	Kcnc4
Neuron	Foxp2
Neuron	Cdh23
Neuron	Bnc2
Neuron	Pax6
Neuron	Tcf7l2
Neuron	Sox14
Neuron	Gli3
Neuron	Otp
Neuron	Pax7
Neuron	C1ql2
Neuron	Npsr1
Neuron	Foxb1
Neuron	Nts
Neuron	Pitx2
Neuron	Rxfp1
Neuron	Npy
Neuron	Calcr
Neuron	Tac1
Neuron	Dlk1
Neuron	Dach2
Neuron	Foxd3
Neuron	Prox1
Neuron	Glp1r
Neuron	Tac2
Neuron	Sntb1
Neuron	Satb2
Neuron	Trh
Neuron	Dmbx1
Neuron	Sall3
Neuron	Pou6f2
Neuron	Qrfpr
Neuron	Sst
Neuron	Egflam
Neuron	Nr2f2
Neuron	Isl1
Neuron	Pde11a
Neuron	Crhbp
Neuron	Zeb2
Neuron	Reln
Neuron	Vip
Neuron	Slc17a8
Neuron	Lef1
Neuron	Sulf1
Neuron	St18
Neuron	Eya4
Neuron	Nr4a2
Neuron	Moxd1
Neuron	Kcnq5
Neuron	Meis2
Neuron	Penk
Neuron	Crh
Neuron	Npffr2
Neuron	Gal
Neuron	Pou4f1
Neuron	Galr1
Neuron	Prkcq
Neuron	Cntnap3
Neuron	Igfbpl1
Neuron	Il1rapl2
Neuron	Met
Neuron	Otx2
Neuron	Rorb
Neuron	Tacr3
Neuron	Fign
Neuron	Grp
Neuron	Ntn1
Neuron	Adamts19
Neuron	Drd3
Neuron	Ntf3
Neuron	Ikzf1
Neuron	Crabp1
Neuron	Pvalb
Neuron	Gpc3
Neuron	Otof
Neuron	Cadps2
Neuron	Gpr101
Neuron	Hgf
Neuron	Sema3e
Neuron	Dcn
Neuron	Samd3
Neuron	Cartpt
Neuron	Npnt
Neuron	Pappa2
Neuron	Col12a1
Neuron	Cxcl14
Neuron	Nptx2
Neuron	Kit
Neuron	Calca
Neuron	Col24a1
Neuron	Erbb4
Neuron	Tox
Neuron	Col5a2
Neuron	Rxfp2
Neuron	Gxylt2
Neuron	Pdyn
Neuron	Calb1
Neuron	Megf11
Neuron	Myo5b
Neuron	Smoc2
Neuron	A830018L16Rik
Neuron	Cdh3
Neuron	Trhr
Neuron	Kcnh8
Neuron	Eya1
Neuron	Postn
Neuron	Cyp26b1
Neuron	Fibcd1
Neuron	Fn1
Neuron	Fst
Neuron	Cck
Neuron	Defb1
Neuron	Lhx9
Neuron	Lypd1
Neuron	Lmo3
Neuron	Sostdc1
Neuron	Ecel1
Neuron	Scn5a
Neuron	Ano1
Neuron	Fbn2
Neuron	Sema3c
Neuron	Slc5a7
Neuron	Tnnt1
Neuron	Calcrl
Neuron	Pde3a
Neuron	Sema3d
Neuron	Oprk1
Neuron	Col23a1
Neuron	Esr2
Neuron	Gda
Neuron	Nos1
Neuron	Prlr
Neuron	Syt10
Neuron	Adamtsl3
Neuron	Drd2
Neuron	Chrnb3
Neuron	Hhip
Neuron	Lypd6
Neuron	Pde1a
Neuron	Synpo2
Neuron	Cnih3
Neuron	Pappa
Neuron	Sox5
Neuron	Tfap2a
Neuron	Nkx2-1
Neuron	Pthlh
Neuron	Ankfn1
Neuron	Pnoc
Neuron	Bcl11a
Neuron	Crhr2
Neuron	Hs3st2
Neuron	Pmfbp1
Neuron	Mybpc1
Neuron	Bhlhe22
Neuron	Hoxa5
Neuron	Lmx1b
Neuron	Prokr2
Neuron	Zic1
Neuron	Adamts18
Neuron	Col25a1
Neuron	Ntrk1
Neuron	Vcan
Neuron	Acvr1c
Neuron	Hcrtr2
Neuron	Col6a3
Neuron	Il31ra
Neuron	Rspo2
Neuron	Sema3a
Neuron	Hpse
Neuron	Spp1
Neuron	Chrna5
Neuron	Crym
Neuron	Neurod2
Neuron	Etv1
Neuron	Kcns3
Neuron	Plcl1
Neuron	Chat
Neuron	Fbln1
Neuron	Htr3a
Neuron	Htr5b
Neuron	Oxt
Neuron	Bmp3
Neuron	Neurod6
Neuron	Spon1
Neuron	Tnc
Neuron	Wif1
Neuron	Ano2
Neuron	Arhgap25
Neuron	Ghrh
