## Supplementary file (ZIP): Includes all Supplementary Tables and Files. for "Distinguish risk genes functioning at presynaptic or postsynaptic regions and key connectomes associated with pathological α-synuclein spreading": Supplementary Table - Cell Type Analysis.xlsx

### Sheet: MajorBrainExInAll
Effect list	Pval	Enrichment	FDR	Marker source	Cell type	Marker gene count	nOverlap	Overlap	Effect gene count	negLog10FDR
Incoming	6.0278e-08	1.36531	4.21946e-07	MajorBrainExInAll	Ex_Neuron	1056	187	Grid2ip,Bmp3,Tcf7l2,Slc17a6,Tanc1,Prkcd,Myl4,Tnnt1,Zic1,Plekhg1,Cachd1,Calb2,Slitrk6,Pdzrn3,Gbx2,Lef1,Kcng4,Mpped1,Plxnd1,Zmat4,Cckbr,Glra1,Cacng3,Epha8,Rai14,Fam189a2,Ddc,Cnksr3,Serpinb1b,Ntng1,Zfhx3,Pappa2,Col15a1,Synpo2,Pde1a,Vangl1,Rbp4,Fhl2,Epha1,Inpp4b,Kcne4,Rgs16,Cthrc1,Sstr2,Sgpp2,Prss12,Nefh,Rasd1,Iyd,Chrna3,Unc13c,Baiap3,Gal,Sncg,Fstl5,Pitx2,Zfhx4,Kcnj5,Sema6a,Prkg2,Cacng5,Inpp5a,Maob,J…	500	6.37474
Incoming	5.5216e-05	1.27349	0.000386512	MajorBrainExInAll	In_Neuron	1005	166	Grid2ip,Bmp3,Tcf7l2,Tanc1,Prkcd,Tnnt1,Zic1,Plekhg1,Cachd1,Rasl11b,Calb2,Slitrk6,Pdzrn3,Gbx2,Lef1,Kcng4,Mpped1,Plxnd1,Zmat4,Cckbr,Plcb4,Glra1,Tpd52l1,Rai14,Fam189a2,Ddc,Serpinb1b,Calcb,Ntng1,Zfhx3,Pappa2,Col15a1,Synpo2,Pde1a,Rbp4,Fhl2,Inpp4b,Enox2,Rgs16,Sgpp2,Prss12,Nefh,Rasd1,Cort,Chrna3,Unc13c,Baiap3,Gal,Slc6a3,Fstl5,Pitx2,Zfhx4,Kcnj5,Sema6a,Gpr26,Prkg2,Cacng5,Maob,Jam2,Gfra1,Gdpd2,Vipr2,Klhl1,D…	500	3.41284
Outgoing	0.0032674	2.313	0.0228718	MajorBrainExInAll	Microglia	30	9	Fcrls,Tnfaip3,Man2b1,Siglech,P2ry12,Cx3cr1,Grn,Selplg,Hexb	500	1.6407
Combined	0.00841844	1.16609	0.0589291	MajorBrainExInAll	In_Neuron	1005	152	Pde1a,Mpped1,Bmp3,Crym,Rai14,Gpr26,Rasl11b,Ltk,Kcnj4,Rbp4,Synpr,Fhl2,Cort,Rgs12,Moxd1,Ngef,Itpka,Plxnd1,Hcn1,Oxtr,Sgk3,Nfib,Synpo,Crhbp,Parm1,Efnb2,Mafb,Ctxn1,Impg1,Cnr1,Kcng3,A830018L16Rik,Ntn1,Wnt7b,Ccdc3,Kit,Tpbg,Nxph4,Crhr1,Neto1,Rasal1,Cdh13,St3gal1,Syt17,Fxyd6,Ppp1r1b,Elfn1,Cacna1e,Creg2,Nrgn,Hpca,Pid1,Prss12,Chrna6,Cdkn1a,Sema3a,Gxylt2,Trpc6,Kcng1,Tesc,Erbb4,Kcnd3,Cpne5,Bap1,Hgf,Lix1,Plcb1…	500	1.22967
Incoming	0.0573484	1.58154	0.401439	MajorBrainExInAll	Oligodendrocyte	39	8	Hcn2,Lgi3,Gatm,Aspa,Slc12a2,Cldn11,Slc44a1,Rcan2	500	0.396381
Combined	0.0841765	1.542	0.589235	MajorBrainExInAll	Microglia	30	6	Fcrls,Mafb,Tnfaip3,Man2b1,Siglech,Cx3cr1	500	0.229711
Combined	0.0896631	1.08787	0.627642	MajorBrainExInAll	Ex_Neuron	1056	149	Pde1a,Mpped1,Bmp3,Sstr2,Crym,Gsg1l,Rai14,Kcnj4,Rbp4,Synpr,Fhl2,Rgs12,Moxd1,Ngef,Itpka,Plxnd1,Hcn1,Sgk3,Nfib,Crhbp,Parm1,Mafb,Impg1,Cnr1,Kcng3,A830018L16Rik,Ntn1,Wnt7b,Ccdc3,Kit,Tpbg,Podn,Nxph4,Crhr1,Neto1,Cacng3,Rasal1,St3gal1,Tmem159,Syt17,Fxyd6,Ppp1r1b,Tbr1,Cacna1e,Nrgn,Hpca,Pid1,Etv6,Prss12,Chrna6,Cdkn1a,Sema3a,Gxylt2,Trpc6,Kcng1,Tesc,Erbb4,Shh,Cpne5,Hgf,Myl4,Adam33,Gda,Dscaml1,Fnbp1l,Tiam2,Ta…	500	0.202288
Outgoing	0.700173	0.958955	1	MajorBrainExInAll	In_Neuron	1005	125	Sgk3,Rai14,Bmp3,Cnr1,Sema3a,Ngef,Moxd1,Neto1,Efnb2,Parm1,Rgs12,Cacna1e,Cdh13,Kcnk2,Synpo,Ctxn1,Fnbp1l,Kcnj4,Tiam2,Fxyd6,Tesc,A830018L16Rik,Itpka,Gas7,Pde1a,Ryr1,Dgkb,Mpped1,Kcng1,Bap1,Hpca,Elfn1,Erbb4,Sfrp1,Gpr88,S100a10,Rasal1,Plxna4,Reln,Synpr,Plcb1,Syt17,Oxtr,Chrm1,St3gal1,Grik3,Trp53i11,Alcam,Kit,Gda,Ltk,Lhx6,Arpp21,Dscaml1,Egr3,Rpp25,Samsn1,Rab3b,Kcng3,Gpr26,Cdkn1a,Crym,Gad1,Ybx2,Nfib,Pak6,C…	500	0
Outgoing	0.982764	0.854233	1	MajorBrainExInAll	Ex_Neuron	1056	117	Sgk3,Rai14,Bmp3,Cnr1,Sema3a,Ngef,Moxd1,Neto1,Sstr2,Podn,Parm1,Rgs12,Cacna1e,Kcnk2,Gsg1l,Fnbp1l,Kcnj4,Tiam2,Fxyd6,Tesc,A830018L16Rik,Itpka,Gas7,Pde1a,Ryr1,Mpped1,Kcng1,Hpca,Erbb4,Col6a2,Sfrp1,Gpr88,S100a10,Rasal1,Reln,Synpr,Plxna2,Syt17,Chrm1,St3gal1,Grik3,Uggt1,Etv6,Trp53i11,Alcam,Kit,Tmem159,Gda,Arpp21,Dscaml1,Egr3,Rap2b,Rab3b,Nop10,Kcng3,Cdkn1a,Crym,Nfib,Nrgn,Crip2,Ccdc3,Ppp1r1b,Crhbp,Plxnd1,Rb…	500	0
Incoming	0.476774	0.9252	1	MajorBrainExInAll	OPC	50	6	Lhfpl3,Tmem163,Chst2,Cldn11,Kcnip3,Slc44a1	500	0
Incoming	0.177217	1.285	1	MajorBrainExInAll	Astrocyte	36	6	Agt,Itih3,Slc6a11,Abhd3,Nkain4,Aqp4	500	0
Combined	0.795661	0.6168	1	MajorBrainExInAll	OPC	50	4	Cspg5,Lims2,Kcnip3,Olfm2	500	0
Incoming	0.347841	1.028	1	MajorBrainExInAll	Microglia	30	4	Creg1,Spp1,Mafb,Rps12	500	0
Outgoing	0.904704	0.4626	1	MajorBrainExInAll	OPC	50	3	Cspg5,Pfn2,Kcnip3	500	0
Combined	0.864196	0.428333	1	MajorBrainExInAll	Astrocyte	36	2	Slc6a1,Cxcl14	500	0
Incoming	0.344687	0.96375	1	MajorBrainExInAll	Ependyma	16	2	Hdc,Arhgdig	500	0
Outgoing	0.864196	0.428333	1	MajorBrainExInAll	Astrocyte	36	2	Slc6a1,Cxcl14	500	0
Combined	0.633953	0.481875	1	MajorBrainExInAll	Ependyma	16	1	Arhgdig	500	0
Outgoing	0.970349	0.197692	1	MajorBrainExInAll	Oligodendrocyte	39	1	Gpm6b	500	0
Outgoing	0.633953	0.481875	1	MajorBrainExInAll	Ependyma	16	1	Arhgdig	500	0
Combined	0.99569	0	1	MajorBrainExInAll	Oligodendrocyte	39	0	NULL	500	0

### Sheet: MajorBrainExInAll_Mat
Enrichment
	Ex_Neuron	In_Neuron	Microglia	Oligodendrocyte	OPC	Astrocyte	Ependyma
Outgoing	0.854233	0.958955	2.313	0.197692	0.4626	nan	0.481875
Incoming	1.36531	1.27349	1.028	1.58154	0.9252	1.285	0.96375
Combined	1.08787	1.16609	1.542	nan	0.6168	0.428333	nan
negLog10FDR
	Ex_Neuron	In_Neuron	Microglia	Oligodendrocyte	OPC	Astrocyte	Ependyma
Outgoing	0	0	1.6407	0	0	nan	0
Incoming	6.37474	3.41284	0	0.396381	0	0	0
Combined	0.202288	1.22967	0.229711	nan	0	0	nan
