## Supplementary file (ZIP): Includes all Supplementary Tables and Files. for "Distinguish risk genes functioning at presynaptic or postsynaptic regions and key connectomes associated with pathological α-synuclein spreading": Supplementary Table - GO Analysis Results.xlsx

### Sheet: Outgoing
GO biological process	Mus musculus - REFLIST (21997)	Test data (483 out of 491 genes)	Test data (expected)	Test data (over/under)	Test data (fold Enrichment)	Test data (P-value)
regulation of postsynaptic membrane neurotransmitter receptor levels (GO:0099072)	89	13	1.99	+	6.54	0.00329
learning (GO:0007612)	189	25	4.22	+	5.93	9.32e-08
regulation of synapse assembly (GO:0051963)	140	18	3.12	+	5.76	0.000113
memory (GO:0007613)	162	20	3.62	+	5.53	3.29e-05
cellular response to salt (GO:1902075)	196	23	4.37	+	5.26	5.4e-06
regulation of synaptic plasticity (GO:0048167)	247	28	5.51	+	5.08	1.5e-07
regulation of neurotransmitter transport (GO:0051588)	124	14	2.77	+	5.06	0.0195
synapse organization (GO:0050808)	344	38	7.68	+	4.95	6.74e-11
locomotory behavior (GO:0007626)	259	25	5.78	+	4.32	3.88e-05
GO molecular function	Mus musculus - REFLIST (21997)	Test data (483 out of 491 genes)	Test data (expected)	Test data (over/under)	Test data (fold Enrichment)	Test data (P-value)
postsynaptic neurotransmitter receptor activity (GO:0098960)	68	10	1.52	+	6.59	0.0229
ion channel regulator activity (GO:0099106)	138	15	3.08	+	4.87	0.00425
voltage-gated monoatomic ion channel activity (GO:0005244)	192	17	4.29	+	3.97	0.0115
GTPase activator activity (GO:0005096)	242	19	5.4	+	3.52	0.016
GO cellular component	Mus musculus - REFLIST (21997)	Test data (483 out of 491 genes)	Test data (expected)	Test data (over/under)	Test data (fold Enrichment)	Test data (P-value)
postsynaptic density membrane (GO:0098839)	114	21	2.54	+	8.25	2.78e-09
Schaffer collateral - CA1 synapse (GO:0098685)	144	21	3.21	+	6.53	1.4e-07
GABA-ergic synapse (GO:0098982)	133	17	2.97	+	5.73	5.11e-05
dendritic spine (GO:0043197)	206	25	4.6	+	5.44	8.19e-08
potassium channel complex (GO:0034705)	91	11	2.03	+	5.42	0.0221
excitatory synapse (GO:0060076)	99	11	2.21	+	4.98	0.0453
axon terminus (GO:0043679)	202	22	4.51	+	4.88	7.4e-06
presynaptic membrane (GO:0042734)	237	23	5.29	+	4.35	2.44e-05

### Sheet: Incoming
GO biological process	Mus musculus - REFLIST (21997)	Test data (485 out of 500 genes)	Test data (expected)	Test data (over/under)	Test data (fold Enrichment)	Test data (P-value)
catecholamine biosynthetic process (GO:0042423)	24	8	0.55	+	14.66	0.00349
dopamine metabolic process (GO:0042417)	31	8	0.7	+	11.35	0.0178
neural crest cell migration (GO:0001755)	61	12	1.39	+	8.65	0.000645
negative regulation of chemotaxis (GO:0050922)	60	10	1.36	+	7.33	0.0304
regulation of cytosolic calcium ion concentration (GO:0051480)	71	11	1.61	+	6.82	0.0186
regulation of amine transport (GO:0051952)	123	15	2.8	+	5.37	0.00434
import into cell (GO:0098657)	195	23	4.43	+	5.19	6.96e-06
neurotransmitter transport (GO:0006836)	138	16	3.14	+	5.1	0.00336
regulation of nervous system process (GO:0031644)	202	23	4.59	+	5.01	1.3e-05
GO molecular function	Mus musculus - REFLIST (21997)	Test data (485 out of 500 genes)	Test data (expected)	Test data (over/under)	Test data (fold Enrichment)	Test data (P-value)
excitatory extracellular ligand-gated monoatomic ion channel activity (GO:0005231)	37	8	0.84	+	9.51	0.018
voltage-gated calcium channel activity (GO:0005245)	43	9	0.98	+	9.21	0.00592
neurotransmitter receptor activity (GO:0030594)	93	13	2.11	+	6.15	0.00205
voltage-gated potassium channel activity (GO:0005249)	89	12	2.02	+	5.93	0.00773
chloride transmembrane transporter activity (GO:0015108)	120	13	2.73	+	4.77	0.0267
PDZ domain binding (GO:0030165)	122	13	2.77	+	4.69	0.0314
peptide receptor activity (GO:0001653)	123	13	2.8	+	4.65	0.034
GO cellular component	Mus musculus - REFLIST (21997)	Test data (485 out of 500 genes)	Test data (expected)	Test data (over/under)	Test data (fold Enrichment)	Test data (P-value)
dopaminergic synapse (GO:0098691)	20	6	0.45	+	13.2	0.0285
hippocampal mossy fiber to CA3 synapse (GO:0098686)	61	10	1.39	+	7.21	0.00569
voltage-gated potassium channel complex (GO:0008076)	77	11	1.75	+	6.28	0.00619
excitatory synapse (GO:0060076)	99	13	2.25	+	5.78	0.00196
axon terminus (GO:0043679)	202	26	4.59	+	5.66	1.52e-08

### Sheet: Combined
GO biological process	Mus musculus - REFLIST (21997)	Test data (481 out of 492 genes)	Test data (expected)	Test data (over/under)	Test data (fold Enrichment)	Test data (P-value)
neurotransmitter receptor localization to postsynaptic specialization membrane (GO:0099645)	24	8	0.54	+	14.9	0.0031
regulation of synaptic transmission, GABAergic (GO:0032228)	44	9	0.98	+	9.15	0.019
response to cocaine (GO:0042220)	44	9	0.98	+	9.15	0.019
response to ischemia (GO:0002931)	47	9	1.05	+	8.56	0.0306
regulation of catecholamine secretion (GO:0050433)	69	12	1.54	+	7.78	0.00178
regulation of neurotransmitter receptor activity (GO:0099601)	72	11	1.61	+	6.83	0.0181
regulation of neuronal synaptic plasticity (GO:0048168)	74	11	1.66	+	6.65	0.023
memory (GO:0007613)	162	23	3.62	+	6.35	1.83e-07
associative learning (GO:0008306)	121	15	2.71	+	5.54	0.00294
GO molecular function	Mus musculus - REFLIST (21997)	Test data (481 out of 492 genes)	Test data (expected)	Test data (over/under)	Test data (fold Enrichment)	Test data (P-value)
extracellular ligand-gated monoatomic ion channel activity (GO:0005230)	71	10	1.59	+	6.3	0.0328
ion channel regulator activity (GO:0099106)	138	15	3.09	+	4.86	0.00435
voltage-gated monoatomic cation channel activity (GO:0022843)	135	14	3.02	+	4.64	0.0161
salt transmembrane transporter activity (GO:1901702)	575	31	12.86	+	2.41	0.0416
GO cellular component	Mus musculus - REFLIST (21997)	Test data (481 out of 492 genes)	Test data (expected)	Test data (over/under)	Test data (fold Enrichment)	Test data (P-value)
postsynaptic density membrane (GO:0098839)	114	18	2.55	+	7.06	1.03e-06
axon terminus (GO:0043679)	202	24	4.52	+	5.31	3.08e-07
GABA-ergic synapse (GO:0098982)	133	15	2.97	+	5.04	0.00144
presynaptic membrane (GO:0042734)	237	26	5.3	+	4.9	2.64e-07
Schaffer collateral - CA1 synapse (GO:0098685)	144	15	3.22	+	4.66	0.00357
glutamatergic synapse (GO:0098978)	657	61	14.69	+	4.15	1.38e-16
dendritic spine (GO:0043197)	206	18	4.61	+	3.91	0.00369
