## Supplementary file (ZIP): Includes all Supplementary Tables and Files. for "Distinguish risk genes functioning at presynaptic or postsynaptic regions and key connectomes associated with pathological α-synuclein spreading": Supplementary Table - GWAS_PD vs Regulatory Network Genes.xlsx

### Sheet: gwas_network_enrichment_results
	pathways_list	pathways_genes	common_genes	noverlap	nbackground_genes	npathways_genes	nnetworks_genes	network_list	pvals	Bonferroni_pvals	significant	theoretical_probability	actual_probability	enrichment
0	GWASCATALOG_PARKINSON'S_DISEASE	{'SREBF1', 'ZDHHC2', 'DNASE1L1', 'SIPA1L2', 'PLPP4', 'VPS13C', 'NCKIPSD', 'SLC39A8', 'SLC2A13', 'OGFOD2', 'ALAS1', 'ING1', 'LRRK2', 'SCN2A', 'PMVK', 'CYP17A1', 'ITIH3', 'SV2C', 'SMAD4', 'DNAH1', 'STAP1', 'IP6K2', 'SEMA5A', 'MAP4K4', 'TLR9', 'USP25', 'NGEF', 'FDFT1', 'DGKQ', 'GPRIN3', 'MMRN1', 'DCUN1D1', 'PTCHD1', 'TMC3', 'BCKDK', 'HIP1R', 'CNNM2', 'BMP4', 'MCCC1', 'WNT9A', 'HLA-DRB5', 'COQ7', 'SH…	{'IGSF11', 'NAGLU', 'GPM6B', 'SATB1', 'TPM1', 'PRICKLE1', 'RIT2', 'UNC13B', 'LTK', 'SLC2A13', 'ING1', 'LRRK2', 'TOX3', 'SLC41A1', 'SYT4', 'BRINP1', 'DDRGK1', 'USP25', 'NGEF', 'CARS2', 'CERS6', 'BICD1', 'GPRIN3', 'DLG2', 'GFPT2', 'PTCHD1', 'SCN3A', 'ANK2', 'AGAP1', 'GBA', 'SH3GL2', 'SYT17', 'PAM', 'SNCA', 'KLHL7'}	35	23027	169	2219	Union	1.07903e-05	4.3161e-05	TRUE	0.00733921	0.0157729	2.14912
1	GWASCATALOG_PARKINSON'S_DISEASE	{'SREBF1', 'ZDHHC2', 'DNASE1L1', 'SIPA1L2', 'PLPP4', 'VPS13C', 'NCKIPSD', 'SLC39A8', 'SLC2A13', 'OGFOD2', 'ALAS1', 'ING1', 'LRRK2', 'SCN2A', 'PMVK', 'CYP17A1', 'ITIH3', 'SV2C', 'SMAD4', 'DNAH1', 'STAP1', 'IP6K2', 'SEMA5A', 'MAP4K4', 'TLR9', 'USP25', 'NGEF', 'FDFT1', 'DGKQ', 'GPRIN3', 'MMRN1', 'DCUN1D1', 'PTCHD1', 'TMC3', 'BCKDK', 'HIP1R', 'CNNM2', 'BMP4', 'MCCC1', 'WNT9A', 'HLA-DRB5', 'COQ7', 'SH…	{'IGSF11', 'NAGLU', 'SATB1', 'TPM1', 'PRICKLE1', 'UNC13B', 'LTK', 'SLC2A13', 'ING1', 'LRRK2', 'SLC41A1', 'SYT4', 'BRINP1', 'DDRGK1', 'USP25', 'NGEF', 'CARS2', 'CERS6', 'GPRIN3', 'DLG2', 'GFPT2', 'SCN3A', 'ANK2', 'AGAP1', 'GBA', 'SH3GL2', 'SYT17', 'PAM', 'SNCA', 'KLHL7'}	30	23027	169	1680	Combined	4.83383e-06	1.93353e-05	TRUE	0.00733921	0.0178571	2.43311
2	GWASCATALOG_PARKINSON'S_DISEASE	{'SREBF1', 'ZDHHC2', 'DNASE1L1', 'SIPA1L2', 'PLPP4', 'VPS13C', 'NCKIPSD', 'SLC39A8', 'SLC2A13', 'OGFOD2', 'ALAS1', 'ING1', 'LRRK2', 'SCN2A', 'PMVK', 'CYP17A1', 'ITIH3', 'SV2C', 'SMAD4', 'DNAH1', 'STAP1', 'IP6K2', 'SEMA5A', 'MAP4K4', 'TLR9', 'USP25', 'NGEF', 'FDFT1', 'DGKQ', 'GPRIN3', 'MMRN1', 'DCUN1D1', 'PTCHD1', 'TMC3', 'BCKDK', 'HIP1R', 'CNNM2', 'BMP4', 'MCCC1', 'WNT9A', 'HLA-DRB5', 'COQ7', 'SH…	{'GPM6B', 'TPM1', 'PRICKLE1', 'RIT2', 'ING1', 'TOX3', 'SYT4', 'BRINP1', 'NGEF', 'CARS2', 'BICD1', 'DLG2', 'PTCHD1', 'SCN3A', 'ANK2', 'GBA', 'SH3GL2', 'SYT17', 'PAM', 'KLHL7'}	20	23027	169	1473	Outgoing	0.00580737	0.0232295	TRUE	0.00733921	0.0135777	1.85003
3	GWASCATALOG_PARKINSON'S_DISEASE	{'SREBF1', 'ZDHHC2', 'DNASE1L1', 'SIPA1L2', 'PLPP4', 'VPS13C', 'NCKIPSD', 'SLC39A8', 'SLC2A13', 'OGFOD2', 'ALAS1', 'ING1', 'LRRK2', 'SCN2A', 'PMVK', 'CYP17A1', 'ITIH3', 'SV2C', 'SMAD4', 'DNAH1', 'STAP1', 'IP6K2', 'SEMA5A', 'MAP4K4', 'TLR9', 'USP25', 'NGEF', 'FDFT1', 'DGKQ', 'GPRIN3', 'MMRN1', 'DCUN1D1', 'PTCHD1', 'TMC3', 'BCKDK', 'HIP1R', 'CNNM2', 'BMP4', 'MCCC1', 'WNT9A', 'HLA-DRB5', 'COQ7', 'SH…	{'TMEM163', 'NGEF', 'SYT17', 'GPRIN3', 'SIPA1L2', 'SATB1'}	6	23027	169	661	Incoming	0.357441	1	FALSE	0.00733921	0.00907716	1.2368
