## Supplementary file (ZIP): Includes all Supplementary Tables and Files. for "Distinguish risk genes functioning at presynaptic or postsynaptic regions and key connectomes associated with pathological α-synuclein spreading": Supplementary Table - KD Analyses (neuronal network).xlsx

### Sheet: Neuron-specific_Single_cell_atl
MODULE	NODE	P	FDR	N.mod	N.neigh	N.obsrv	N.expct	MEMBER	FILL	FOLD
PFF_Outgoing	Dlgap2	3.22491e-17	7.12953e-15	476	57	16	1.65884	TRUE	0.280702	9.64529
PFF_Outgoing	Ctxn1	5.94127e-17	7.12953e-15	476	58	16	1.68794	TRUE	0.275862	9.47899
PFF_Combined	Dlgap2	1.43608e-13	1.14887e-11	473	57	14	1.64839	TRUE	0.245614	8.49316
PFF_Outgoing	Cadm2	1.77543e-11	1.06526e-09	476	58	15	1.68794	FALSE	0.258621	8.88655
PFF_Outgoing	Gabra4	6.18211e-10	2.96741e-08	476	55	12	1.60064	FALSE	0.218182	7.49702
PFF_Combined	Fam49a	8.83229e-10	3.53292e-08	473	55	12	1.59055	FALSE	0.218182	7.54457
PFF_Incoming	Lypd6b	1.27396e-09	4.36785e-08	461	57	12	1.60657	FALSE	0.210526	7.46935
PFF_Combined	Nr4a1	2.66285e-09	7.98856e-08	473	57	12	1.64839	TRUE	0.210526	7.27985
PFF_Combined	Gda	6.71563e-08	1.64243e-06	473	56	12	1.61947	TRUE	0.214286	7.40985
PFF_Incoming	Ctgf	6.84347e-08	1.64243e-06	461	53	11	1.49382	TRUE	0.207547	7.36365
PFF_Outgoing	Reln	9.53949e-08	2.08134e-06	476	57	12	1.65884	TRUE	0.210526	7.23397
PFF_Outgoing	Phactr1	1.22908e-07	2.45816e-06	476	67	16	1.94987	TRUE	0.238806	8.20569
PFF_Outgoing	Gda	3.21933e-07	5.94338e-06	476	56	11	1.62974	TRUE	0.196429	6.74955
PFF_Outgoing	Rasgrp1	3.87307e-07	6.63955e-06	476	58	12	1.68794	FALSE	0.206897	7.10924
PFF_Combined	Rasgrp1	4.57908e-07	7.32653e-06	473	58	12	1.6773	FALSE	0.206897	7.15433
PFF_Outgoing	Ociad2	5.34508e-07	8.01763e-06	476	58	12	1.68794	FALSE	0.206897	7.10924
PFF_Incoming	Pcdh20	5.80887e-07	8.20076e-06	461	58	11	1.63475	FALSE	0.189655	6.72885
PFF_Outgoing	Wasf1	7.75086e-07	1.03345e-05	476	56	11	1.62974	FALSE	0.196429	6.74955
PFF_Combined	Lmo3	1.46486e-06	1.85034e-05	473	56	11	1.61947	FALSE	0.196429	6.79236
PFF_Incoming	Oprm1	1.65502e-06	1.98602e-05	461	59	11	1.66294	TRUE	0.186441	6.6148
PFF_Combined	Fam19a1	5.944e-06	6.79315e-05	473	63	12	1.8219	FALSE	0.190476	6.58653
PFF_Combined	Dusp14	6.52488e-06	7.02081e-05	473	68	15	1.9665	TRUE	0.220588	7.62778
PFF_Outgoing	Robo2	6.72828e-06	7.02081e-05	476	53	10	1.54243	TRUE	0.188679	6.48327
PFF_Outgoing	Camkv	7.18591e-06	7.18591e-05	476	67	15	1.94987	FALSE	0.223881	7.69284
PFF_Incoming	Hapln4	9.30673e-06	8.93446e-05	461	61	11	1.71931	FALSE	0.180328	6.39792
PFF_Combined	Palm2	1.20713e-05	0.000111427	473	53	10	1.53271	FALSE	0.188679	6.52439
PFF_Combined	Ociad2	1.315e-05	0.000113169	473	58	11	1.6773	FALSE	0.189655	6.55814
PFF_Outgoing	Ngef	1.3541e-05	0.000113169	476	54	10	1.57153	TRUE	0.185185	6.36321
PFF_Outgoing	Lmo3	1.36746e-05	0.000113169	476	56	10	1.62974	FALSE	0.178571	6.13595
PFF_Incoming	Oprk1	1.43613e-05	0.00011489	461	56	10	1.57838	FALSE	0.178571	6.33561
PFF_Outgoing	Camk2b	2.08418e-05	0.000161356	476	62	12	1.80435	FALSE	0.193548	6.65058
PFF_Incoming	Slc9a3r2	2.46019e-05	0.000184514	461	64	12	1.80386	FALSE	0.1875	6.65239
PFF_Combined	Begain	2.97615e-05	0.000213471	473	55	10	1.59055	FALSE	0.181818	6.28714
PFF_Outgoing	Mpped1	3.02417e-05	0.000213471	476	58	11	1.68794	TRUE	0.189655	6.51681
PFF_Combined	Ctxn1	3.41027e-05	0.000233847	473	58	11	1.6773	TRUE	0.189655	6.55814
PFF_Outgoing	Cyp46a1	4.71948e-05	0.000314632	476	67	14	1.94987	FALSE	0.208955	7.17998
PFF_Outgoing	Ephb6	6.38352e-05	0.000414066	476	62	12	1.80435	FALSE	0.193548	6.65058
PFF_Combined	Cadm2	0.000132923	0.000833247	473	58	10	1.6773	FALSE	0.172414	5.96195
PFF_Combined	Mpped1	0.000135403	0.000833247	473	58	10	1.6773	TRUE	0.172414	5.96195
PFF_Combined	Wasf1	0.000154585	0.000927508	473	56	10	1.61947	FALSE	0.178571	6.17487
PFF_Combined	Cdkn1a	0.000172282	0.000989418	473	68	13	1.9665	TRUE	0.191176	6.61074
PFF_Combined	Reln	0.000173148	0.000989418	473	57	10	1.64839	FALSE	0.175439	6.06654
PFF_Outgoing	Ptp4a3	0.000199577	0.00111392	476	59	10	1.71705	FALSE	0.169492	5.82396
PFF_Outgoing	Ube3a	0.000492531	0.00268653	476	53	9	1.54243	TRUE	0.169811	5.83495
PFF_Outgoing	Nlgn1	0.000513609	0.00273925	476	59	10	1.71705	FALSE	0.169492	5.82396
PFF_Combined	Arhgap20	0.000538973	0.00274202	473	55	9	1.59055	FALSE	0.163636	5.65843
PFF_Outgoing	Add2	0.000548318	0.00274202	476	67	12	1.94987	FALSE	0.179104	6.15427
PFF_Outgoing	Dcaf12l1	0.000548404	0.00274202	476	52	9	1.51333	FALSE	0.173077	5.94716
PFF_Combined	Rgs17	0.000650749	0.00318734	473	53	9	1.53271	FALSE	0.169811	5.87195
PFF_Combined	Cyp46a1	0.000680236	0.00326513	473	67	12	1.93758	FALSE	0.179104	6.1933
PFF_Combined	Cdh7	0.000720837	0.00339218	473	52	9	1.50379	FALSE	0.173077	5.98488
PFF_Outgoing	Kcnma1	0.000745907	0.00344265	476	54	9	1.57153	FALSE	0.166667	5.72689
PFF_Outgoing	L1cam	0.000765394	0.00346593	476	58	10	1.68794	FALSE	0.172414	5.92437
PFF_Combined	Fstl4	0.000834136	0.00370727	473	56	9	1.61947	FALSE	0.160714	5.55738
PFF_Outgoing	Arhgap20	0.000862835	0.00375097	476	55	9	1.60064	FALSE	0.163636	5.62277
PFF_Combined	Gabra4	0.000875227	0.00375097	473	55	9	1.59055	FALSE	0.163636	5.65843
PFF_Outgoing	Ddn	0.000925017	0.00389481	476	60	10	1.74615	TRUE	0.166667	5.72689
PFF_Combined	Slc30a3	0.00100675	0.00416585	473	65	12	1.87974	FALSE	0.184615	6.38387
PFF_Combined	Akap5	0.00107578	0.00429682	473	55	9	1.59055	FALSE	0.163636	5.65843
PFF_Combined	Kcnma1	0.00108684	0.00429682	473	54	9	1.56163	FALSE	0.166667	5.76321
PFF_Outgoing	Rbfox3	0.001093	0.00429682	476	56	9	1.62974	FALSE	0.160714	5.52236
PFF_Outgoing	Atp2b1	0.00111001	0.00429682	476	63	11	1.83346	FALSE	0.174603	5.9996
PFF_Outgoing	Lrrc7	0.0012279	0.00467771	476	63	11	1.83346	FALSE	0.174603	5.9996
PFF_Outgoing	Ildr2	0.00137509	0.00515657	476	56	9	1.62974	FALSE	0.160714	5.52236
PFF_Combined	Plk2	0.00153708	0.00567538	473	55	9	1.59055	TRUE	0.163636	5.65843
PFF_Incoming	Rasgrp1	0.0016376	0.00595492	461	58	9	1.63475	FALSE	0.155172	5.50542
PFF_Outgoing	Ptpn5	0.00188781	0.0067623	476	65	11	1.89166	FALSE	0.169231	5.815
PFF_Combined	Dapk1	0.00248164	0.00875873	473	57	9	1.64839	FALSE	0.157895	5.45989
PFF_Outgoing	Rasgef1b	0.00315461	0.0109726	476	61	10	1.77525	FALSE	0.163934	5.63301
PFF_Outgoing	Dtnb	0.00320662	0.0109941	476	55	9	1.60064	FALSE	0.163636	5.62277
PFF_Incoming	Rprm	0.00398395	0.0134399	461	58	9	1.63475	FALSE	0.155172	5.50542
PFF_Outgoing	Anks1b	0.00403196	0.0134399	476	57	9	1.65884	FALSE	0.157895	5.42548
PFF_Combined	Elmo2	0.00506461	0.0166508	473	55	9	1.59055	TRUE	0.163636	5.65843
PFF_Combined	Rprml	0.00792821	0.0257131	473	67	11	1.93758	FALSE	0.164179	5.6772
PFF_Incoming	Slc29a4	0.00820083	0.0259408	461	63	10	1.77568	FALSE	0.15873	5.63165
PFF_Combined	Ddn	0.00821458	0.0259408	473	60	9	1.73514	FALSE	0.15	5.18689
PFF_Combined	Fosl2	0.0086155	0.0268535	473	67	11	1.93758	FALSE	0.164179	5.6772
PFF_Combined	Npy1r	0.00878772	0.0270051	473	60	9	1.73514	FALSE	0.15	5.18689
PFF_Combined	Ptp4a3	0.00888917	0.0270051	473	59	9	1.70622	FALSE	0.152542	5.27481
PFF_Combined	Pgbd5	0.0102838	0.0308515	473	68	11	1.9665	FALSE	0.161765	5.59371
PFF_Outgoing	Gpr88	0.0104132	0.0308538	476	76	13	2.21179	TRUE	0.171053	5.8776
PFF_Combined	Tesc	0.0110391	0.0323095	473	67	11	1.93758	TRUE	0.164179	5.6772
PFF_Outgoing	Foxp1	0.0125445	0.0362732	476	81	14	2.3573	FALSE	0.17284	5.939
PFF_Combined	Fbxo33	0.012937	0.0369629	473	59	9	1.70622	FALSE	0.152542	5.27481
PFF_Outgoing	Tmem151a	0.0137238	0.0387496	476	61	9	1.77525	FALSE	0.147541	5.06971
PFF_Incoming	Adcyap1	0.0141295	0.039431	461	53	8	1.49382	FALSE	0.150943	5.35538
PFF_Combined	Igfbp6	0.0145719	0.0401984	473	60	9	1.73514	TRUE	0.15	5.18689
PFF_Incoming	Ankrd29	0.015315	0.041768	461	62	9	1.74749	FALSE	0.145161	5.15023
PFF_Combined	Add2	0.0159883	0.0427084	473	67	11	1.93758	FALSE	0.164179	5.6772
PFF_Combined	Camkv	0.0160156	0.0427084	473	67	11	1.93758	FALSE	0.164179	5.6772
PFF_Combined	Dbpht2	0.017896	0.0471982	473	53	8	1.53271	FALSE	0.150943	5.21951
PFF_Outgoing	Prickle2	0.0190515	0.0494276	476	59	9	1.71705	FALSE	0.152542	5.24156
PFF_Incoming	Chrm2	0.0191532	0.0494276	461	61	9	1.71931	TRUE	0.147541	5.23466
PFF_Combined	Cdkl5	0.019784	0.0505123	473	56	8	1.61947	FALSE	0.142857	4.9399
PFF_Outgoing	Fzd3	0.0204942	0.0517749	476	53	8	1.54243	TRUE	0.150943	5.18662
PFF_Incoming	Nxph4	0.0210043	0.0525108	461	56	8	1.57838	FALSE	0.142857	5.06848
PFF_Outgoing	Sh3gl2	0.0221178	0.0535397	476	55	8	1.60064	FALSE	0.145455	4.99801
PFF_Incoming	Prkcd	0.0221813	0.0535397	461	55	8	1.5502	TRUE	0.145455	5.16064
PFF_Outgoing	Gabra5	0.0223385	0.0535397	476	55	8	1.60064	FALSE	0.145455	4.99801
PFF_Combined	Chst1	0.0223626	0.0535397	473	80	13	2.31352	FALSE	0.1625	5.61913
PFF_Combined	Cacna1a	0.0225313	0.0535397	473	70	11	2.02433	FALSE	0.157143	5.43389
PFF_Combined	Lgmn	0.0228761	0.0536013	473	73	12	2.11109	FALSE	0.164384	5.68427
PFF_Outgoing	Prickle1	0.0230039	0.0536013	476	62	9	1.80435	FALSE	0.145161	4.98794
PFF_Outgoing	Dcaf6	0.0238633	0.0546631	476	56	8	1.62974	FALSE	0.142857	4.90876
PFF_Outgoing	1700086L19Rik	0.0239151	0.0546631	476	56	8	1.62974	FALSE	0.142857	4.90876
PFF_Outgoing	Rgs17	0.024202	0.0547971	476	53	8	1.54243	FALSE	0.150943	5.18662
PFF_Combined	Cpne5	0.0254387	0.0570587	473	60	9	1.73514	TRUE	0.15	5.18689
PFF_Outgoing	Rit2	0.0257618	0.0572484	476	55	8	1.60064	FALSE	0.145455	4.99801
PFF_Incoming	Tpm4	0.0262708	0.057844	461	69	11	1.94479	FALSE	0.15942	5.65614
PFF_Combined	Rgs7	0.026804	0.0584816	473	54	8	1.56163	FALSE	0.148148	5.12286
PFF_Outgoing	Icam5	0.0275571	0.0595829	476	65	10	1.89166	TRUE	0.153846	5.28636
PFF_Outgoing	Mkl2	0.0281063	0.0602278	476	54	8	1.57153	FALSE	0.148148	5.09057
PFF_Combined	Kcnh3	0.0292704	0.0621672	473	66	10	1.90866	FALSE	0.151515	5.23929
PFF_Combined	Fam81a	0.0299878	0.0622191	473	55	8	1.59055	FALSE	0.145455	5.02971
PFF_Incoming	Amigo2	0.0300236	0.0622191	461	58	8	1.63475	TRUE	0.137931	4.89371
PFF_Outgoing	Necab2	0.0302441	0.0622191	476	67	11	1.94987	FALSE	0.164179	5.64141
PFF_Outgoing	Palm2	0.0303318	0.0622191	476	53	8	1.54243	FALSE	0.150943	5.18662
PFF_Outgoing	Cacna1c	0.0316998	0.0640915	476	55	8	1.60064	FALSE	0.145455	4.99801
PFF_Outgoing	Cpne5	0.0317787	0.0640915	476	60	9	1.74615	TRUE	0.15	5.1542
PFF_Outgoing	Scn4b	0.0328291	0.0656581	476	62	9	1.80435	FALSE	0.145161	4.98794
PFF_Outgoing	Nfib	0.0349263	0.068859	476	55	8	1.60064	TRUE	0.145455	4.99801
PFF_Combined	Efr3a	0.0350456	0.068859	473	54	8	1.56163	TRUE	0.148148	5.12286
PFF_Outgoing	Fam49a	0.0355482	0.068859	476	55	8	1.60064	FALSE	0.145455	4.99801
PFF_Combined	Atp1a1	0.035844	0.068859	473	55	8	1.59055	TRUE	0.145455	5.02971
PFF_Outgoing	Plk2	0.0358641	0.068859	476	55	8	1.60064	TRUE	0.145455	4.99801
PFF_Combined	Pde1b	0.0363944	0.0693226	473	55	8	1.59055	FALSE	0.145455	5.02971
PFF_Combined	Rapgef5	0.0374322	0.0704621	473	57	8	1.64839	TRUE	0.140351	4.85323
PFF_Incoming	Rac3	0.0378118	0.0704621	461	57	8	1.60657	FALSE	0.140351	4.97956
PFF_Combined	Prmt8	0.0378734	0.0704621	473	56	8	1.61947	FALSE	0.142857	4.9399
PFF_Combined	Klf5	0.0414018	0.0764341	473	82	12	2.37136	FALSE	0.146341	5.06038
PFF_Outgoing	Fam81a	0.0422414	0.0773887	476	55	8	1.60064	FALSE	0.145455	4.99801
PFF_Outgoing	Dapk1	0.0450837	0.0819704	476	57	8	1.65884	FALSE	0.140351	4.82264
PFF_Combined	Matn2	0.0454415	0.0819996	473	60	8	1.73514	FALSE	0.133333	4.61057
PFF_Incoming	Kcnip1	0.0464104	0.0831232	461	59	8	1.66294	FALSE	0.135593	4.81077
PFF_Outgoing	Klf5	0.0476574	0.0847243	476	82	12	2.3864	FALSE	0.146341	5.02849
PFF_Combined	Scn4b	0.0504585	0.0890445	473	62	9	1.79298	FALSE	0.145161	5.01957
PFF_Combined	Rasgrf2	0.0525203	0.0920064	473	63	9	1.8219	FALSE	0.142857	4.9399
PFF_Incoming	Prox1	0.0535577	0.0931439	461	79	12	2.22664	TRUE	0.151899	5.38927
PFF_Combined	Rps6ka2	0.0542535	0.0936751	473	58	8	1.6773	TRUE	0.137931	4.76956
PFF_Combined	Dnajb5	0.0565629	0.0969649	473	63	9	1.8219	FALSE	0.142857	4.9399
PFF_Combined	B3gat1	0.0620357	0.105593	473	65	10	1.87974	FALSE	0.153846	5.31989
PFF_Combined	Fhl2	0.0660045	0.111557	473	61	9	1.76406	TRUE	0.147541	5.10186
PFF_Combined	Elovl4	0.0706876	0.118636	473	61	9	1.76406	FALSE	0.147541	5.10186
PFF_Incoming	Klhl1	0.0775155	0.129193	461	58	8	1.63475	TRUE	0.137931	4.89371
PFF_Combined	L1cam	0.079669	0.131866	473	58	8	1.6773	FALSE	0.137931	4.76956
PFF_Outgoing	Ppp3ca	0.0877926	0.144317	476	57	8	1.65884	TRUE	0.140351	4.82264
PFF_Outgoing	Dgat2	0.0889323	0.145196	476	62	9	1.80435	FALSE	0.145161	4.98794
PFF_Outgoing	Thy1	0.0946343	0.153461	476	62	9	1.80435	FALSE	0.145161	4.98794
PFF_Outgoing	Pcp4l1	0.0959519	0.154553	476	59	8	1.71705	FALSE	0.135593	4.65917
PFF_Outgoing	Atp2c1	0.0977197	0.156351	476	63	9	1.83346	FALSE	0.142857	4.90876
PFF_Incoming	B3gat1	0.102422	0.16279	461	65	9	1.83205	FALSE	0.138462	4.91253
PFF_Combined	Phactr1	0.1055	0.16658	473	67	10	1.93758	TRUE	0.149254	5.16109
PFF_Incoming	Stard5	0.106523	0.167095	461	75	11	2.1139	FALSE	0.146667	5.20364
PFF_Combined	Nlgn1	0.107226	0.167106	473	59	8	1.70622	FALSE	0.135593	4.68872
PFF_Combined	Prickle1	0.113473	0.175701	473	62	9	1.79298	FALSE	0.145161	5.01957
PFF_Combined	Nol4	0.115	0.176922	473	59	8	1.70622	TRUE	0.135593	4.68872
PFF_Outgoing	Ank2	0.127262	0.19454	476	67	10	1.94987	FALSE	0.149254	5.12856
PFF_Outgoing	Tesc	0.128451	0.195116	476	67	10	1.94987	TRUE	0.149254	5.12856
PFF_Combined	Lrrc7	0.131038	0.197793	473	63	9	1.8219	FALSE	0.142857	4.9399
PFF_Incoming	Acss2	0.133112	0.198603	461	67	9	1.88842	FALSE	0.134328	4.76589
PFF_Incoming	Prickle2	0.13323	0.198603	461	59	8	1.66294	FALSE	0.135593	4.81077
PFF_Incoming	Trpc3	0.150292	0.222655	461	71	10	2.00116	FALSE	0.140845	4.9971
PFF_Incoming	Nrp1	0.157926	0.232529	461	59	8	1.66294	FALSE	0.135593	4.81077
PFF_Outgoing	Slc30a3	0.167281	0.244802	476	65	9	1.89166	FALSE	0.138462	4.75772
PFF_Outgoing	Svop	0.173049	0.251708	476	65	9	1.89166	FALSE	0.138462	4.75772
PFF_Combined	Nrxn1	0.183014	0.264598	473	60	8	1.73514	FALSE	0.133333	4.61057
PFF_Outgoing	Zmynd11	0.210966	0.303185	476	76	11	2.21179	FALSE	0.144737	4.97335
PFF_Outgoing	Ube2ql1	0.222931	0.318472	476	66	9	1.92076	TRUE	0.136364	4.68564
PFF_Combined	St8sia3	0.226583	0.321774	473	63	9	1.8219	FALSE	0.142857	4.9399
PFF_Combined	Kcnc2	0.242007	0.341657	473	64	9	1.85082	FALSE	0.140625	4.86271
PFF_Incoming	Gng12	0.273132	0.38257	461	63	8	1.77568	FALSE	0.126984	4.50532
PFF_Incoming	Fam19a1	0.274175	0.38257	461	63	8	1.77568	FALSE	0.126984	4.50532
PFF_Outgoing	Kcnq2	0.28951	0.401632	476	50	7	1.45512	FALSE	0.14	4.81059
PFF_Combined	Kcnq2	0.291693	0.402335	473	50	7	1.44595	FALSE	0.14	4.8411
PFF_Outgoing	Cd200	0.294406	0.403756	476	53	7	1.54243	TRUE	0.132075	4.53829
PFF_Outgoing	Rims1	0.305022	0.415151	476	51	7	1.48423	FALSE	0.137255	4.71626
PFF_Combined	Tmem151a	0.306174	0.415151	473	61	8	1.76406	FALSE	0.131148	4.53499
PFF_Combined	Fam63b	0.313352	0.422497	473	72	10	2.08217	FALSE	0.138889	4.80268
PFF_Outgoing	Pja2	0.340986	0.457188	476	62	8	1.80435	FALSE	0.129032	4.43372
PFF_Combined	Rgs9	0.348191	0.464254	473	86	12	2.48704	FALSE	0.139535	4.82502
PFF_Outgoing	Camk2a	0.356081	0.472152	476	66	9	1.92076	FALSE	0.136364	4.68564
PFF_Outgoing	Pgbd5	0.374646	0.494039	476	68	9	1.97897	FALSE	0.132353	4.54783
PFF_Incoming	Ipcef1	0.37805	0.49482	461	74	10	2.08572	FALSE	0.135135	4.79451
PFF_Outgoing	Arpp19	0.379362	0.49482	476	61	8	1.77525	FALSE	0.131148	4.50641
PFF_Outgoing	Fbxo3	0.384046	0.4962	476	52	7	1.51333	FALSE	0.134615	4.62557
PFF_Incoming	Slc39a10	0.384555	0.4962	461	53	7	1.49382	FALSE	0.132075	4.68596
PFF_Combined	Sema3a	0.389165	0.497571	473	54	7	1.56163	TRUE	0.12963	4.4825
PFF_Outgoing	Rgs9	0.389764	0.497571	476	86	12	2.50281	FALSE	0.139535	4.79461
PFF_Outgoing	Efr3a	0.395151	0.50178	476	54	7	1.57153	TRUE	0.12963	4.45425
PFF_Combined	Camk2a	0.40117	0.506741	473	66	9	1.90866	FALSE	0.136364	4.71536
PFF_Combined	Pcp4l1	0.409183	0.512357	473	59	8	1.70622	FALSE	0.135593	4.68872
PFF_Combined	Gfra2	0.409885	0.512357	473	51	7	1.47487	FALSE	0.137255	4.74618
PFF_Combined	Fbxo3	0.430343	0.535141	473	52	7	1.50379	FALSE	0.134615	4.6549
PFF_Incoming	Fam49a	0.44373	0.548944	461	55	7	1.5502	FALSE	0.127273	4.51556
PFF_Outgoing	Nsg2	0.448224	0.551295	476	62	8	1.80435	FALSE	0.129032	4.43372
PFF_Outgoing	Sema3a	0.452203	0.551295	476	54	7	1.57153	TRUE	0.12963	4.45425
PFF_Combined	Prkacb	0.452521	0.551295	473	53	7	1.53271	TRUE	0.132075	4.56707
PFF_Outgoing	Ncs1	0.456247	0.553027	476	54	7	1.57153	FALSE	0.12963	4.45425
PFF_Combined	Rasgef1b	0.475847	0.571503	473	61	8	1.76406	FALSE	0.131148	4.53499
PFF_Outgoing	Chga	0.476253	0.571503	476	54	7	1.57153	FALSE	0.12963	4.45425
PFF_Combined	Atp2b1	0.489064	0.583958	473	63	8	1.8219	FALSE	0.126984	4.39102
PFF_Combined	Ngef	0.500221	0.592151	473	54	7	1.56163	TRUE	0.12963	4.4825
PFF_Incoming	Prdm5	0.500861	0.592151	461	67	9	1.88842	FALSE	0.134328	4.76589
PFF_Incoming	Fbxo2	0.507203	0.596709	461	58	7	1.63475	FALSE	0.12069	4.282
PFF_Combined	Actr1b	0.520115	0.608915	473	68	9	1.9665	FALSE	0.132353	4.57667
PFF_Incoming	Gbe1	0.523198	0.609551	461	55	7	1.5502	TRUE	0.127273	4.51556
PFF_Outgoing	St8sia3	0.539459	0.617777	476	63	8	1.83346	FALSE	0.126984	4.36335
PFF_Incoming	Nfib	0.540799	0.617777	461	55	7	1.5502	TRUE	0.127273	4.51556
PFF_Outgoing	Ehbp1l1	0.54147	0.617777	476	54	7	1.57153	TRUE	0.12963	4.45425
PFF_Incoming	Rnd2	0.542295	0.617777	461	56	7	1.57838	FALSE	0.125	4.43492
PFF_Combined	Mkl2	0.544659	0.617777	473	54	7	1.56163	FALSE	0.12963	4.4825
PFF_Incoming	Nr2f2	0.545703	0.617777	461	54	7	1.52201	FALSE	0.12963	4.59918
PFF_Outgoing	Pld3	0.573569	0.646274	476	56	7	1.62974	TRUE	0.125	4.29517
PFF_Combined	Egr3	0.579809	0.650254	473	69	9	1.99541	TRUE	0.130435	4.51034
PFF_Combined	Rbfox3	0.58966	0.658226	473	56	7	1.61947	FALSE	0.125	4.32241
PFF_Incoming	Tiam2	0.596153	0.662392	461	56	7	1.57838	FALSE	0.125	4.43492
PFF_Incoming	Tgfb2	0.600163	0.663774	461	57	7	1.60657	TRUE	0.122807	4.35712
PFF_Outgoing	Rasgrf2	0.606815	0.668054	476	63	8	1.83346	FALSE	0.126984	4.36335
PFF_Outgoing	Wdr6	0.622772	0.68249	476	54	7	1.57153	FALSE	0.12963	4.45425
PFF_Outgoing	Fhl2	0.631291	0.687555	476	61	8	1.77525	TRUE	0.131148	4.50641
PFF_Outgoing	Pde1b	0.636045	0.687555	476	55	7	1.60064	FALSE	0.127273	4.37326
PFF_Incoming	Cacng5	0.637627	0.687555	461	58	7	1.63475	TRUE	0.12069	4.282
PFF_Outgoing	Nr4a1	0.638853	0.687555	476	57	7	1.65884	FALSE	0.122807	4.21981
PFF_Outgoing	Btrc	0.658196	0.70521	476	62	8	1.80435	TRUE	0.129032	4.43372
PFF_Combined	Icam5	0.675914	0.719786	473	65	8	1.87974	FALSE	0.123077	4.25591
PFF_Combined	Dtnb	0.677799	0.719786	473	55	7	1.59055	FALSE	0.127273	4.401
PFF_Incoming	Lrrk2	0.689311	0.728787	461	64	8	1.80386	FALSE	0.125	4.43492
PFF_Outgoing	Dclk1	0.693031	0.729506	476	55	7	1.60064	FALSE	0.127273	4.37326
PFF_Incoming	Stard13	0.696514	0.729972	461	59	7	1.66294	FALSE	0.118644	4.20942
PFF_Combined	Nnat	0.701294	0.731785	473	57	7	1.64839	FALSE	0.122807	4.24658
PFF_Combined	Igsf21	0.732093	0.760616	473	68	9	1.9665	TRUE	0.132353	4.57667
PFF_Outgoing	Nrcam	0.75143	0.777341	476	56	7	1.62974	TRUE	0.125	4.29517
PFF_Incoming	Ociad2	0.770367	0.793512	461	58	7	1.63475	FALSE	0.12069	4.282
PFF_Incoming	Zdhhc14	0.788853	0.80908	461	57	7	1.60657	FALSE	0.122807	4.35712
PFF_Outgoing	Nnat	0.797587	0.814557	476	57	7	1.65884	FALSE	0.122807	4.21981
PFF_Combined	Kcnb1	0.81227	0.826038	473	57	7	1.64839	FALSE	0.122807	4.24658
PFF_Incoming	Abat	0.826997	0.837466	461	58	7	1.63475	FALSE	0.12069	4.282
PFF_Combined	1700086L19Rik	0.947379	0.954613	473	56	7	1.61947	FALSE	0.125	4.32241
PFF_Combined	Nmnat2	0.950636	0.954613	473	92	11	2.66055	FALSE	0.119565	4.13448
PFF_Combined	Dusp1	0.980341	0.980341	473	57	7	1.64839	TRUE	0.122807	4.24658
