## Supplementary file (ZIP): Includes all Supplementary Tables and Files. for "Distinguish risk genes functioning at presynaptic or postsynaptic regions and key connectomes associated with pathological α-synuclein spreading": Supplementary Table - KD Analyses for outgoing effect (glial cell network).xlsx

### Sheet: Sheet 1 - microglia_wkda_result
microglia_wkda_results
	MODULE	NODE	P	FDR	N.mod	N.neigh	N.obsrv
0	Outgoing	Cx3cr1	0.00384506	0.0205818	434	37	8
1	Outgoing	C1qa	0.0047378	0.0205818	434	39	8
2	Outgoing	Olfml3	0.00686059	0.0205818	434	42	8
3	Outgoing	Tmem119	0.111672	0.175365	434	40	7
4	Outgoing	Laptm5	0.12302	0.175365	434	35	7
5	Outgoing	Gpr34	0.12442	0.175365	434	43	7
6	Outgoing	Hexb	0.136395	0.175365	434	44	7
7	Outgoing	P2ry13	0.189411	0.213087	434	46	7
8	Outgoing	Plxdc2	0.310231	0.310231	434	64	8
