## Supplementary file (ZIP): Includes all Supplementary Tables and Files. for "Distinguish risk genes functioning at presynaptic or postsynaptic regions and key connectomes associated with pathological α-synuclein spreading": Supplementary Table - Quantitative Pathology.xlsx

### Sheet: PFF_Individual_3_MPI
ROI	Mouse 1	Mouse 2	Mouse 3	Mouse 4
iFRP	NaN	NaN	NaN	NaN
iMOp	0.000251131	0.000234064	0.000294527	0.000326047
iMOs	0.000903494	0.000335722	0.000622041	0.000466862
iSSp.n	5.31e-05	0.000130675	0.000360251	0.00044312
iSSp.bfd	2.64e-05	6.16e-05	9.57e-05	8.19e-05
iSSp.ll	0.000128237	0.000127015	0.000143088	8.41e-05
iSSp.m	4.57e-05	3.81e-05	6.72e-05	0.000181684
iSSp.ul	8.63e-05	0.000100106	0.000124192	0.000200178
iSSp.tr	0.000121775	7.29e-05	0.000213739	0.000103887
iSSp.un	0.000399903	0.000124815	0.000114315	3.5e-05
iSSs	2.08e-05	3.2e-05	7.5e-05	0.000191101
iGU	0.000361274	0.000287527	0.000532379	0.000686091
iVISC	0	2.59e-05	7.85e-07	5.34e-05
iAUDd	0.000208089	1.58e-05	0.000101484	3.65e-05
iAUDp	0.000155557	2.6e-05	0.000197062	8.01e-05
iAUDpo	NaN	NaN	NaN	NaN
iAUDv	0.000214456	0.000161797	0.000173395	0.000117528
iVISal	0.000101692	0.000138214	0.000212606	4.77e-05
iVISam	0.000120993	1.27e-05	6.3e-05	2.71e-07
iVISl	2.74e-05	7.14e-05	5.84e-06	1.33e-05
iVISp	3.5e-05	3.73e-05	7.4e-05	1.39e-05
iVISpm	1.52e-06	4.99e-05	0	0
iVISli	NaN	NaN	NaN	NaN
iVISpor	NaN	NaN	NaN	NaN
iACAd	0.000732155	0.000277865	0.000714431	0.000378325
iACAv	0.000157033	0.000165064	0.000517537	0.000323968
iPL	0.00065066	0.000504821	8.33e-05	0.000115778
iILA	0.000125959	2.2e-05	9.12e-05	1.26e-05
iORBl	0.000387849	0.000184085	0.000533341	4.85e-05
iORBm	0.00015546	0.000245891	0.000176203	9.65e-06
iORBvl	0.00037544	0.000347768	0.000243158	3.51e-05
iAId	0.000310111	0.000325773	0.000184004	0.000381678
iAIp	8.05e-05	0.000112353	4.17e-05	0.000251442
iAIv	0.000166819	0.000192147	0.000140255	0.000710743
iRSPagl	2.99e-05	2.02e-05	1.35e-06	1.48e-06
iRSPd	3.54e-05	8.17e-06	8.24e-05	1.81e-05
iRSPv	3.72e-05	8.04e-06	4.46e-05	6.78e-06
iVISa	NaN	NaN	NaN	NaN
iVISrl	NaN	NaN	NaN	NaN
iTEa	0.000120601	0.000115466	0.000121021	0.000162509
iPERI	0.000316393	0.00018237	0.000199662	0.000252734
iECT	0.000165196	0.000232437	0.000111395	0.000104194
iMOB	2.88e-06	1.53e-06	1.14e-06	5.05e-06
iPIR	9.47e-05	6.4e-05	5.39e-05	0.000141329
iTR	NaN	0.000437745	0.000125212	0.000232661
iCA1	2.58e-05	2.62e-05	5.06e-06	6.36e-06
iCA2	2e-06	3.62e-06	2.3e-05	1.59e-06
iCA3	1.31e-05	2.42e-05	1.6e-05	1.87e-06
iDG	8.9e-06	1.61e-05	4.12e-06	2.56e-06
iFC	NaN	NaN	NaN	NaN
iIG	NaN	NaN	NaN	NaN
iENTl	0.00031234	0.000122106	0.000129289	0.000123872
iENTm	4.03e-06	0.000546964	2.49e-06	1.15e-05
iPAR	2.33e-05	2.66e-05	2.99e-06	0
iPOST	1.11e-05	9.57e-06	0.000146921	0
iPRE	3.45e-05	3.52e-06	3.92e-06	0
iSUB	2.21e-05	2.55e-05	1.22e-05	4.32e-06
iProS	NaN	NaN	NaN	NaN
iHATA	NaN	NaN	NaN	NaN
iAPr	NaN	NaN	NaN	NaN
iCLA	8.12e-05	0.000213054	0.000155176	0.000488863
iEPd	0.000110541	0.000173043	7.78e-05	0.000233217
iEPv	0	3.68e-05	1.07e-05	0.000856487
iBLA	0.000557526	0.00124305	0.000781275	0.00126214
iBMA	2e-05	0.000120584	5.82e-05	1.62e-05
iCP	0.000121946	0.000217079	0.000125766	0.000341222
iACB	3.2e-05	6.3e-05	2.43e-05	2.42e-05
iFS	0	1.87e-06	0	5.15e-06
iOT	7.07e-06	2.89e-06	8.68e-07	6.38e-07
iSF	4.46e-07	NaN	6.36e-06	4.62e-07
iBA	NaN	NaN	NaN	NaN
iCEA	1.08e-05	3.53e-05	2.73e-05	5.58e-05
iGPe	8.51e-06	1.84e-05	1.93e-05	0.000300661
iGPi	0	5.8e-06	0	0
iSI	9.02e-06	1.26e-05	9.5e-06	2.89e-07
iMS	2.64e-06	0	2.85e-05	0
iBST	1.7e-05	3.1e-05	0	3.18e-06
iBAC	NaN	NaN	NaN	NaN
iVM	1.26e-05	2.35e-05	3.46e-06	9.04e-06
iVPLpc	NaN	NaN	NaN	NaN
iVPMpc	NaN	NaN	NaN	NaN
iPoT	NaN	NaN	NaN	NaN
iPP	NaN	NaN	NaN	NaN
iPOL	NaN	NaN	NaN	NaN
iSGN	NaN	NaN	NaN	NaN
iEth	NaN	NaN	NaN	NaN
iIAM	NaN	NaN	NaN	NaN
iIAD	NaN	NaN	NaN	NaN
iLD	5.82e-06	3.85e-06	1.06e-05	0
iMD	3.14e-05	3.05e-05	6.15e-06	4.52e-05
iPR	NaN	NaN	NaN	NaN
iXi	NaN	NaN	NaN	NaN
iPIL	NaN	NaN	NaN	NaN
iIntG	NaN	NaN	NaN	NaN
iSubG	NaN	NaN	NaN	NaN
iASO	NaN	NaN	NaN	NaN
iDMH	NaN	NaN	NaN	NaN
iVMPO	NaN	NaN	NaN	NaN
iAHN	NaN	NaN	NaN	NaN
iLM	NaN	NaN	NaN	NaN
iMMme	NaN	NaN	NaN	NaN
iMMl	NaN	NaN	NaN	NaN
iMMm	NaN	NaN	NaN	NaN
iMMp	NaN	NaN	NaN	NaN
iMMd	NaN	NaN	NaN	NaN
iSUM	NaN	NaN	NaN	NaN
iTMd	NaN	NaN	NaN	NaN
iTMv	NaN	NaN	NaN	NaN
iPeF	NaN	NaN	NaN	NaN
iME	NaN	NaN	NaN	NaN
iSCop	NaN	NaN	NaN	NaN
iSCsg	NaN	NaN	NaN	NaN
iSCzo	NaN	NaN	NaN	NaN
iICc	NaN	NaN	NaN	NaN
iICd	NaN	NaN	NaN	NaN
iICe	NaN	NaN	NaN	NaN
iNB	NaN	NaN	NaN	NaN
iSAG	NaN	NaN	NaN	NaN
iPBG	NaN	NaN	NaN	NaN
iMEV	NaN	NaN	NaN	NaN
iSCO	NaN	NaN	NaN	NaN
iSNr	0.000749572	0.00198796	0.000627166	0.00084716
iPN	NaN	NaN	NaN	NaN
iRPF	NaN	NaN	NaN	NaN
iMA3	NaN	NaN	NaN	NaN
iPa4	NaN	NaN	NaN	NaN
iDT	NaN	NaN	NaN	NaN
iMT	NaN	NaN	NaN	NaN
iSNc	0.000974451	0.00188724	0.0013564	0.00177907
iPDTg	NaN	NaN	NaN	NaN
iP5	NaN	NaN	NaN	NaN
iAcs5	NaN	NaN	NaN	NaN
iPC5	NaN	NaN	NaN	NaN
iI5	NaN	NaN	NaN	NaN
iAP	NaN	NaN	NaN	NaN
iDCO	NaN	NaN	NaN	NaN
iVCO	NaN	NaN	NaN	NaN
iCU	NaN	NaN	NaN	NaN
iGR	NaN	NaN	NaN	NaN
iECU	NaN	NaN	NaN	NaN
iNTB	NaN	NaN	NaN	NaN
iNTS	NaN	NaN	NaN	NaN
iSPVC	NaN	NaN	NaN	NaN
iSPVI	NaN	NaN	NaN	NaN
iSPVO	NaN	NaN	NaN	NaN
iPa5	NaN	NaN	NaN	NaN
iVI	NaN	NaN	NaN	NaN
iVII	NaN	NaN	NaN	NaN
iACVII	NaN	NaN	NaN	NaN
iAMBd	NaN	NaN	NaN	NaN
iAMBv	NaN	NaN	NaN	NaN
iDMX	NaN	NaN	NaN	NaN
iGRN	NaN	NaN	NaN	NaN
iICB	NaN	NaN	NaN	NaN
iIO	NaN	NaN	NaN	NaN
iIRN	NaN	NaN	NaN	NaN
iISN	NaN	NaN	NaN	NaN
iLIN	NaN	NaN	NaN	NaN
iLRNm	NaN	NaN	NaN	NaN
iLRNp	NaN	NaN	NaN	NaN
iMARN	NaN	NaN	NaN	NaN
iMDRNd	NaN	NaN	NaN	NaN
iMDRNv	NaN	NaN	NaN	NaN
iPARN	NaN	NaN	NaN	NaN
iPAS	NaN	NaN	NaN	NaN
iPGRNd	NaN	NaN	NaN	NaN
iPGRNl	NaN	NaN	NaN	NaN
iNR	NaN	NaN	NaN	NaN
iPRP	NaN	NaN	NaN	NaN
iPPY	NaN	NaN	NaN	NaN
iLAV	NaN	NaN	NaN	NaN
iMV	NaN	NaN	NaN	NaN
iSPIV	NaN	NaN	NaN	NaN
iSUV	NaN	NaN	NaN	NaN
ix	NaN	NaN	NaN	NaN
iXII	NaN	NaN	NaN	NaN
iy	NaN	NaN	NaN	NaN
iLING	NaN	NaN	NaN	NaN
iCENT2	NaN	NaN	NaN	NaN
iCENT3	NaN	NaN	NaN	NaN
iCUL4_5	NaN	NaN	NaN	NaN
iDEC	NaN	NaN	NaN	NaN
iFOTU	NaN	NaN	NaN	NaN
iPYR	NaN	NaN	NaN	NaN
iUVU	NaN	NaN	NaN	NaN
iNOD	NaN	NaN	NaN	NaN
iSIM	NaN	NaN	NaN	NaN
iANcr1	NaN	NaN	NaN	NaN
iANcr2	NaN	NaN	NaN	NaN
iPRM	NaN	NaN	NaN	NaN
iCOPY	NaN	NaN	NaN	NaN
iPFL	NaN	NaN	NaN	NaN
iFL	NaN	NaN	NaN	NaN
iFN	NaN	NaN	NaN	NaN
iIP	NaN	NaN	NaN	NaN
iDN	NaN	NaN	NaN	NaN
iVeCB	NaN	NaN	NaN	NaN
iOB	8.12e-05	7.72e-05	2.21e-05	5.5e-05
iLS	6.31e-06	1e-05	5.67e-06	6.08e-07
iHY	8.39e-06	1.26e-05	2.86e-06	7.9e-06
iMB	2.06e-05	3.57e-05	1.11e-05	4.86e-05
iP	1.68e-05	8.62e-06	1.79e-05	2.92e-06
iCOA	4.08e-07	5.23e-06	4.85e-06	1.01e-05
iVL	5.91e-07	9.12e-06	3.91e-06	0
iCT	1.55e-05	2.99e-05	8.36e-06	3.66e-06
cFRP	NaN	NaN	NaN	NaN
cMOp	4.79e-05	8.17e-05	0.000156262	0.000173346
cMOs	0.000282161	0.000246355	0.000437814	0.000201731
cSSp.n	2e-05	7.39e-05	0.000113861	0.000127419
cSSp.bfd	8.28e-06	2.04e-05	1.22e-05	3.28e-07
cSSp.ll	4.38e-05	0.000113634	0.000118844	6.52e-05
cSSp.m	2.92e-05	1.99e-06	3.28e-05	2.69e-05
cSSp.ul	3.77e-05	4.89e-05	9.69e-05	3.6e-05
cSSp.tr	3.35e-05	4.64e-05	2.35e-05	5.19e-05
cSSp.un	2.61e-05	2.62e-06	0	6.8e-07
cSSs	1.35e-05	1.87e-05	7.06e-05	2.99e-05
cGU	7.43e-05	0.000120256	9.89e-05	0.000112713
cVISC	8.62e-06	9.07e-05	4.82e-05	4.72e-05
cAUDd	1.35e-05	5.28e-05	5.01e-05	1.3e-06
cAUDp	1.67e-05	6.38e-05	2.8e-05	1.43e-05
cAUDpo	NaN	NaN	NaN	NaN
cAUDv	2.06e-05	6.06e-06	2.05e-05	1.11e-05
cVISal	2.1e-05	NaN	7.27e-06	2.44e-06
cVISam	1.46e-05	NaN	0	6.5e-07
cVISl	1.7e-05	0	8.68e-05	0
cVISp	7.18e-06	2.39e-06	3.1e-06	7.35e-07
cVISpm	0	0	2.99e-06	0
cVISli	NaN	NaN	NaN	NaN
cVISpor	NaN	NaN	NaN	NaN
cACAd	0.000316861	9.21e-05	0.000507527	0.000116087
cACAv	0.000158079	7.57e-05	9.52e-05	7.61e-05
cPL	0.000398	0.000243231	0.000432979	4.66e-05
cILA	4.65e-05	5.35e-05	0.00015174	2.12e-05
cORBl	0.000401782	0.000489207	0.00021794	3.32e-05
cORBm	4.12e-05	0.00031027	0.00035656	7.6e-06
cORBvl	0.00027321	0.000254026	0.000362112	0.000157464
cAId	0.000154037	0.000130675	6.53e-05	0.000103443
cAIp	2.68e-05	6.61e-05	7.39e-06	6.68e-05
cAIv	0.000149368	0.000127688	2.41e-05	2.79e-05
cRSPagl	1.61e-06	NaN	0	6.84e-06
cRSPd	1.65e-05	3.35e-05	1.35e-05	3.13e-07
cRSPv	3.09e-05	6.14e-05	4.99e-05	1.48e-06
cVISa	NaN	NaN	NaN	NaN
cVISrl	NaN	NaN	NaN	NaN
cTEa	5.1e-05	2.3e-05	4.98e-05	1.6e-05
cPERI	0.000178654	1.73e-05	7.89e-05	8.33e-05
cECT	6.61e-05	9.46e-06	7.59e-05	4.67e-05
cMOB	3.06e-06	NaN	7.69e-07	0
cPIR	3.23e-05	2.5e-05	3.35e-05	3.98e-05
cTR	1.26e-05	1.42e-05	2.02e-05	4.49e-06
cCA1	1.89e-05	1.71e-05	4.7e-06	1.44e-06
cCA2	2.83e-06	5.19e-06	3.74e-06	0
cCA3	1.25e-05	5.55e-06	3.23e-06	3.11e-06
cDG	1.95e-05	1.3e-05	2.74e-06	1.42e-07
cFC	NaN	NaN	NaN	NaN
cIG	NaN	NaN	NaN	NaN
cENTl	7.65e-05	3.1e-05	9.25e-05	5.83e-05
cENTm	2.3e-06	5.5e-06	0	0
cPAR	1.88e-05	1.22e-05	6.26e-06	0
cPOST	3.07e-05	0	9.16e-06	0
cPRE	3.34e-05	6.6e-06	1.47e-06	0
cSUB	2.11e-05	1.19e-05	5.38e-06	6.29e-08
cProS	NaN	NaN	NaN	NaN
cHATA	NaN	NaN	NaN	NaN
cAPr	NaN	NaN	NaN	NaN
cCLA	2.64e-05	2.45e-05	5.27e-05	8.77e-05
cEPd	1.07e-05	2.38e-05	2.32e-05	3.34e-05
cEPv	1.49e-05	4.22e-06	0.000140237	8.45e-05
cBLA	0.000290206	5.68e-05	0.000341109	0.000131236
cBMA	6.45e-06	1.42e-05	5.03e-05	8.28e-05
cCP	3.68e-05	3.33e-05	4.24e-05	2.5e-05
cACB	1.87e-05	4.32e-05	1.05e-05	3.46e-05
cFS	0	4.05e-06	2.48e-05	4.7e-05
cOT	7.09e-07	0	1.26e-05	7.51e-07
cSF	2.12e-07	NaN	2.54e-05	0
cBA	NaN	NaN	NaN	NaN
cCEA	1.17e-05	1.44e-05	2.92e-06	6.28e-06
cGPe	4.43e-07	3.24e-05	2.01e-06	3.05e-07
cGPi	0	0	0	0
cSI	1.37e-06	5.79e-06	3.43e-06	1.39e-06
cMS	5.12e-06	7.94e-06	4.43e-06	0
cBST	4.08e-06	9.53e-06	1.32e-06	6.59e-07
cBAC	NaN	NaN	NaN	NaN
cVM	9.2e-06	1.01e-05	1.04e-05	6.67e-06
cVPLpc	NaN	NaN	NaN	NaN
cVPMpc	NaN	NaN	NaN	NaN
cPoT	NaN	NaN	NaN	NaN
cPP	NaN	NaN	NaN	NaN
cPOL	NaN	NaN	NaN	NaN
cSGN	NaN	NaN	NaN	NaN
cEth	NaN	NaN	NaN	NaN
cIAM	NaN	NaN	NaN	NaN
cIAD	NaN	NaN	NaN	NaN
cLD	0	0	2.7e-05	4.03e-06
cMD	2.95e-05	6.68e-06	1.19e-05	1.72e-06
cPR	NaN	NaN	NaN	NaN
cXi	NaN	NaN	NaN	NaN
cPIL	NaN	NaN	NaN	NaN
cIntG	NaN	NaN	NaN	NaN
cSubG	NaN	NaN	NaN	NaN
cASO	NaN	NaN	NaN	NaN
cDMH	NaN	NaN	NaN	NaN
cVMPO	NaN	NaN	NaN	NaN
cAHN	NaN	NaN	NaN	NaN
cLM	NaN	NaN	NaN	NaN
cMMme	NaN	NaN	NaN	NaN
cMMl	NaN	NaN	NaN	NaN
cMMm	NaN	NaN	NaN	NaN
cMMp	NaN	NaN	NaN	NaN
cMMd	NaN	NaN	NaN	NaN
cSUM	NaN	NaN	NaN	NaN
cTMd	NaN	NaN	NaN	NaN
cTMv	NaN	NaN	NaN	NaN
cPeF	NaN	NaN	NaN	NaN
cME	NaN	NaN	NaN	NaN
cSCop	NaN	NaN	NaN	NaN
cSCsg	NaN	NaN	NaN	NaN
cSCzo	NaN	NaN	NaN	NaN
cICc	NaN	NaN	NaN	NaN
cICd	NaN	NaN	NaN	NaN
cICe	NaN	NaN	NaN	NaN
cNB	NaN	NaN	NaN	NaN
cSAG	NaN	NaN	NaN	NaN
cPBG	NaN	NaN	NaN	NaN
cMEV	NaN	NaN	NaN	NaN
cSCO	NaN	NaN	NaN	NaN
cSNr	1.54e-05	1.16e-05	4.69e-07	3.12e-05
cPN	NaN	NaN	NaN	NaN
cRPF	NaN	NaN	NaN	NaN
cMA3	NaN	NaN	NaN	NaN
cPa4	NaN	NaN	NaN	NaN
cDT	NaN	NaN	NaN	NaN
cMT	NaN	NaN	NaN	NaN
cSNc	8.54e-06	0.000108449	8.53e-06	7.77e-06
cPDTg	NaN	NaN	NaN	NaN
cP5	NaN	NaN	NaN	NaN
cAcs5	NaN	NaN	NaN	NaN
cPC5	NaN	NaN	NaN	NaN
cI5	NaN	NaN	NaN	NaN
cAP	NaN	NaN	NaN	NaN
cDCO	NaN	NaN	NaN	NaN
cVCO	NaN	NaN	NaN	NaN
cCU	NaN	NaN	NaN	NaN
cGR	NaN	NaN	NaN	NaN
cECU	NaN	NaN	NaN	NaN
cNTB	NaN	NaN	NaN	NaN
cNTS	NaN	NaN	NaN	NaN
cSPVC	NaN	NaN	NaN	NaN
cSPVI	NaN	NaN	NaN	NaN
cSPVO	NaN	NaN	NaN	NaN
cPa5	NaN	NaN	NaN	NaN
cVI	NaN	NaN	NaN	NaN
cVII	NaN	NaN	NaN	NaN
cACVII	NaN	NaN	NaN	NaN
cAMBd	NaN	NaN	NaN	NaN
cAMBv	NaN	NaN	NaN	NaN
cDMX	NaN	NaN	NaN	NaN
cGRN	NaN	NaN	NaN	NaN
cICB	NaN	NaN	NaN	NaN
cIO	NaN	NaN	NaN	NaN
cIRN	NaN	NaN	NaN	NaN
cISN	NaN	NaN	NaN	NaN
cLIN	NaN	NaN	NaN	NaN
cLRNm	NaN	NaN	NaN	NaN
cLRNp	NaN	NaN	NaN	NaN
cMARN	NaN	NaN	NaN	NaN
cMDRNd	NaN	NaN	NaN	NaN
cMDRNv	NaN	NaN	NaN	NaN
cPARN	NaN	NaN	NaN	NaN
cPAS	NaN	NaN	NaN	NaN
cPGRNd	NaN	NaN	NaN	NaN
cPGRNl	NaN	NaN	NaN	NaN
cNR	NaN	NaN	NaN	NaN
cPRP	NaN	NaN	NaN	NaN
cPPY	NaN	NaN	NaN	NaN
cLAV	NaN	NaN	NaN	NaN
cMV	NaN	NaN	NaN	NaN
cSPIV	NaN	NaN	NaN	NaN
cSUV	NaN	NaN	NaN	NaN
cx	NaN	NaN	NaN	NaN
cXII	NaN	NaN	NaN	NaN
cy	NaN	NaN	NaN	NaN
cLING	NaN	NaN	NaN	NaN
cCENT2	NaN	NaN	NaN	NaN
cCENT3	NaN	NaN	NaN	NaN
cCUL4_5	NaN	NaN	NaN	NaN
cDEC	NaN	NaN	NaN	NaN
cFOTU	NaN	NaN	NaN	NaN
cPYR	NaN	NaN	NaN	NaN
cUVU	NaN	NaN	NaN	NaN
cNOD	NaN	NaN	NaN	NaN
cSIM	NaN	NaN	NaN	NaN
cANcr1	NaN	NaN	NaN	NaN
cANcr2	NaN	NaN	NaN	NaN
cPRM	NaN	NaN	NaN	NaN
cCOPY	NaN	NaN	NaN	NaN
cPFL	NaN	NaN	NaN	NaN
cFL	NaN	NaN	NaN	NaN
cFN	NaN	NaN	NaN	NaN
cIP	NaN	NaN	NaN	NaN
cDN	NaN	NaN	NaN	NaN
cVeCB	NaN	NaN	NaN	NaN
cOB	1.41e-05	1.36e-05	5.92e-05	1.8e-05
cLS	1.64e-05	3.19e-06	4.66e-06	2.98e-07
cHY	1.08e-05	1.28e-05	8e-06	1.79e-06
cMB	2.28e-05	1.39e-05	6.1e-06	3.54e-07
cP	4.54e-06	1.13e-05	1.36e-05	8.09e-07
cCOA	1.69e-07	1.33e-05	1.09e-06	5.6e-06
cVL	1.94e-06	0	2.98e-06	0
cCT	2.24e-05	2.02e-05	1.21e-05	2.58e-06

### Sheet: PFF_Individual_6_MPI
ROI	Mouse 5	Mouse 6	Mouse 7
iFRP	NaN	NaN	NaN
iMOp	0.000853095	0.000710348	0.000656536
iMOs	0.000718347	0.000824057	0.00114734
iSSp.n	0.00012333	0.000204935	0.000138231
iSSp.bfd	8.89e-05	0.000163041	0.00015218
iSSp.ll	0.00051259	0.000894285	0.000966182
iSSp.m	5.85e-05	0.00010511	0.000125247
iSSp.ul	0.000287892	0.000294956	0.000437757
iSSp.tr	0.000299946	0.000280145	0.000208647
iSSp.un	0.000535836	0.000315464	0.000461272
iSSs	0.000242675	0.000227263	0.000177491
iGU	0.000630537	0.000245643	6.04e-05
iVISC	0.00119477	0.000415122	0.000304071
iAUDd	0.000421055	0.000135345	0.000378898
iAUDp	0.000315488	0.000218518	0.000313883
iAUDpo	NaN	NaN	NaN
iAUDv	0.000256663	0.000154428	0.000212476
iVISal	0.000537338	9.11e-05	0.000198694
iVISam	0.000305904	3.57e-05	0.000146015
iVISl	0.000601076	0.000582063	9.42e-05
iVISp	0.000285971	0.000281734	0.000212197
iVISpm	0.000225666	0.000102742	6.48e-05
iVISli	NaN	NaN	NaN
iVISpor	NaN	NaN	NaN
iACAd	0.00062892	0.000743587	0.00117046
iACAv	0.000449507	0.000395318	0.000243866
iPL	0.000103949	0.000182742	0.000557566
iILA	0	0.000191463	0.000364777
iORBl	0.000331326	0.000351498	0.000499601
iORBm	0.000272816	3.15e-06	6.97e-05
iORBvl	0.000193233	0.000618043	0.000327677
iAId	0.000876354	0.000246138	0.000260948
iAIp	0.00325062	0.000316222	0.000229962
iAIv	0.000884412	0.000194632	9.81e-05
iRSPagl	0.000176613	0.00016071	0.000186084
iRSPd	0.000207327	0.000351613	0.000207738
iRSPv	1.43e-05	0.000113341	0.000154464
iVISa	NaN	NaN	NaN
iVISrl	NaN	NaN	NaN
iTEa	0.000291283	0.000408863	0.000497353
iPERI	0.000638243	0.000507246	0.00037549
iECT	0.000505269	0.000582214	0.000423909
iMOB	0.000233902	0.000109293	4.69e-05
iPIR	0.000722751	9.43e-05	8.46e-05
iTR	9.39e-05	0.000111757	0.000422245
iCA1	1e-05	3.49e-05	2.19e-05
iCA2	5.06e-07	8.58e-06	7.6e-05
iCA3	3.72e-06	7.55e-05	2.11e-05
iDG	8.7e-06	0.000108562	4.31e-05
iFC	NaN	NaN	NaN
iIG	NaN	NaN	NaN
iENTl	0.000637783	0.00037613	0.000344298
iENTm	0.000130996	0.000394621	0.000325527
iPAR	0	0.00030507	6.83e-06
iPOST	0	1.71e-06	5.83e-06
iPRE	0	5.94e-05	1.07e-05
iSUB	5.81e-05	9.68e-05	5.58e-05
iProS	NaN	NaN	NaN
iHATA	NaN	NaN	NaN
iAPr	NaN	NaN	NaN
iCLA	0.00206893	0.000210358	0.000422344
iEPd	0.00119853	0.000130524	4.5e-05
iEPv	0.00064608	0.000264592	6.7e-05
iBLA	0.00175254	0.002473	0.00118742
iBMA	5.53e-05	0.000271733	0.000297008
iCP	0.000344152	0.000412196	0.000662091
iACB	8.63e-05	0.000319998	9.03e-05
iFS	7.71e-05	5.61e-06	0.000618751
iOT	5.11e-05	0.000278669	3.18e-05
iSF	3.11e-06	1.85e-05	5.67e-06
iBA	NaN	NaN	NaN
iCEA	0.000121768	0.000131666	9.04e-05
iGPe	0.000193056	0.000638789	4.78e-05
iGPi	0	7.18e-05	3.78e-06
iSI	2.91e-05	7.87e-05	1.54e-05
iMS	1.74e-06	0.000474352	2.66e-05
iBST	NaN	7.24e-05	2.33e-05
iBAC	NaN	NaN	NaN
iVM	4.2e-06	2.02e-05	1.06e-05
iVPLpc	NaN	NaN	NaN
iVPMpc	NaN	NaN	NaN
iPoT	NaN	NaN	NaN
iPP	NaN	NaN	NaN
iPOL	NaN	NaN	NaN
iSGN	NaN	NaN	NaN
iEth	NaN	NaN	NaN
iIAM	NaN	NaN	NaN
iIAD	NaN	NaN	NaN
iLD	1.06e-05	4.03e-05	1.77e-05
iMD	2.01e-05	2.92e-05	5.32e-05
iPR	NaN	NaN	NaN
iXi	NaN	NaN	NaN
iPIL	NaN	NaN	NaN
iIntG	NaN	NaN	NaN
iSubG	NaN	NaN	NaN
iASO	NaN	NaN	NaN
iDMH	NaN	NaN	NaN
iVMPO	NaN	NaN	NaN
iAHN	NaN	NaN	NaN
iLM	NaN	NaN	NaN
iMMme	NaN	NaN	NaN
iMMl	NaN	NaN	NaN
iMMm	NaN	NaN	NaN
iMMp	NaN	NaN	NaN
iMMd	NaN	NaN	NaN
iSUM	NaN	NaN	NaN
iTMd	NaN	NaN	NaN
iTMv	NaN	NaN	NaN
iPeF	NaN	NaN	NaN
iME	NaN	NaN	NaN
iSCop	NaN	NaN	NaN
iSCsg	NaN	NaN	NaN
iSCzo	NaN	NaN	NaN
iICc	NaN	NaN	NaN
iICd	NaN	NaN	NaN
iICe	NaN	NaN	NaN
iNB	NaN	NaN	NaN
iSAG	NaN	NaN	NaN
iPBG	NaN	NaN	NaN
iMEV	NaN	NaN	NaN
iSCO	NaN	NaN	NaN
iSNr	0.000896372	0.000172078	0.000441148
iPN	NaN	NaN	NaN
iRPF	NaN	NaN	NaN
iMA3	NaN	NaN	NaN
iPa4	NaN	NaN	NaN
iDT	NaN	NaN	NaN
iMT	NaN	NaN	NaN
iSNc	0.00246071	0.00108936	0.002697
iPDTg	NaN	NaN	NaN
iP5	NaN	NaN	NaN
iAcs5	NaN	NaN	NaN
iPC5	NaN	NaN	NaN
iI5	NaN	NaN	NaN
iAP	NaN	NaN	NaN
iDCO	NaN	NaN	NaN
iVCO	NaN	NaN	NaN
iCU	NaN	NaN	NaN
iGR	NaN	NaN	NaN
iECU	NaN	NaN	NaN
iNTB	NaN	NaN	NaN
iNTS	NaN	NaN	NaN
iSPVC	NaN	NaN	NaN
iSPVI	NaN	NaN	NaN
iSPVO	NaN	NaN	NaN
iPa5	NaN	NaN	NaN
iVI	NaN	NaN	NaN
iVII	NaN	NaN	NaN
iACVII	NaN	NaN	NaN
iAMBd	NaN	NaN	NaN
iAMBv	NaN	NaN	NaN
iDMX	NaN	NaN	NaN
iGRN	NaN	NaN	NaN
iICB	NaN	NaN	NaN
iIO	NaN	NaN	NaN
iIRN	NaN	NaN	NaN
iISN	NaN	NaN	NaN
iLIN	NaN	NaN	NaN
iLRNm	NaN	NaN	NaN
iLRNp	NaN	NaN	NaN
iMARN	NaN	NaN	NaN
iMDRNd	NaN	NaN	NaN
iMDRNv	NaN	NaN	NaN
iPARN	NaN	NaN	NaN
iPAS	NaN	NaN	NaN
iPGRNd	NaN	NaN	NaN
iPGRNl	NaN	NaN	NaN
iNR	NaN	NaN	NaN
iPRP	NaN	NaN	NaN
iPPY	NaN	NaN	NaN
iLAV	NaN	NaN	NaN
iMV	NaN	NaN	NaN
iSPIV	NaN	NaN	NaN
iSUV	NaN	NaN	NaN
ix	NaN	NaN	NaN
iXII	NaN	NaN	NaN
iy	NaN	NaN	NaN
iLING	NaN	NaN	NaN
iCENT2	NaN	NaN	NaN
iCENT3	NaN	NaN	NaN
iCUL4_5	NaN	NaN	NaN
iDEC	NaN	NaN	NaN
iFOTU	NaN	NaN	NaN
iPYR	NaN	NaN	NaN
iUVU	NaN	NaN	NaN
iNOD	NaN	NaN	NaN
iSIM	NaN	NaN	NaN
iANcr1	NaN	NaN	NaN
iANcr2	NaN	NaN	NaN
iPRM	NaN	NaN	NaN
iCOPY	NaN	NaN	NaN
iPFL	NaN	NaN	NaN
iFL	NaN	NaN	NaN
iFN	NaN	NaN	NaN
iIP	NaN	NaN	NaN
iDN	NaN	NaN	NaN
iVeCB	NaN	NaN	NaN
iOB	NaN	9.99e-06	5.51e-05
iLS	2.95e-07	3.28e-05	2.74e-07
iHY	4.07e-05	6.26e-05	1.51e-05
iMB	2.52e-05	7.77e-05	4.35e-05
iP	2.7e-05	1.52e-05	2.17e-05
iCOA	0.000140847	0.000409072	0.000664794
iVL	1.3e-05	5.15e-06	2.87e-06
iCT	1.11e-05	3.84e-05	3.87e-05
cFRP	NaN	NaN	NaN
cMOp	0.000473818	0.000215976	0.000350537
cMOs	0.000470241	0.000366894	0.000690566
cSSp.n	0.000222167	0.000154737	2.42e-05
cSSp.bfd	9.06e-05	0.000246707	7.27e-05
cSSp.ll	0.000286304	0.000343982	0.000256314
cSSp.m	0.000264845	0.000215909	3.38e-05
cSSp.ul	0.000279644	7.32e-05	0.000175342
cSSp.tr	6.35e-05	0.000237059	6.23e-05
cSSp.un	0.000306332	4.85e-05	8.37e-05
cSSs	0.000483691	0.00037968	8.28e-05
cGU	0.000546339	0.000116213	1.82e-05
cVISC	0.0012291	0.00071972	0.000157279
cAUDd	6.66e-05	0.000134881	7.31e-05
cAUDp	9.11e-05	0.000123548	5.88e-05
cAUDpo	NaN	NaN	NaN
cAUDv	9.57e-05	0.000215618	3.76e-05
cVISal	0.000106327	1.67e-05	7.47e-05
cVISam	6.84e-05	6.42e-05	1.36e-05
cVISl	0.00030529	0.000185225	2.85e-05
cVISp	0.000137868	4.88e-05	6.11e-05
cVISpm	0.000310692	0.000152	2.43e-05
cVISli	NaN	NaN	NaN
cVISpor	NaN	NaN	NaN
cACAd	0.000430714	0.000312953	0.000553834
cACAv	0.000175595	0.000156251	0.000368048
cPL	0.000209634	0.000352323	0.000327465
cILA	0	6.66e-05	0.00015042
cORBl	0.000496244	0.000342151	0.000341723
cORBm	0.000279803	0.000136268	0.000175165
cORBvl	0.000209704	0.000111576	0.000512308
cAId	8.37e-05	0.00038959	0.000381556
cAIp	0.000881918	0.00023909	0.000462127
cAIv	7.53e-05	9.96e-05	5.15e-06
cRSPagl	8.21e-05	0.00012975	0.000125447
cRSPd	0.000119817	0.000102135	0.000110512
cRSPv	3.44e-05	6.37e-05	6.25e-05
cVISa	NaN	NaN	NaN
cVISrl	NaN	NaN	NaN
cTEa	0.000249718	0.00010657	0.00014117
cPERI	0.000645671	0.000264603	0.000197401
cECT	0.000491184	0.000347729	0.00015242
cMOB	0.000234735	2.29e-05	2.18e-05
cPIR	0.000141429	0.000109728	6.2e-05
cTR	0.000186839	9.38e-05	1.53e-05
cCA1	2.03e-05	6.38e-05	1.2e-05
cCA2	5.48e-06	0	2.4e-05
cCA3	9.62e-06	7.57e-05	1e-05
cDG	1.65e-05	6.57e-05	1.48e-05
cFC	NaN	NaN	NaN
cIG	NaN	NaN	NaN
cENTl	0.000422078	0.000271971	0.000156007
cENTm	0.00019082	0.000249911	6.87e-06
cPAR	2.89e-05	0.000237647	1.13e-05
cPOST	4.14e-05	0.000199899	1.14e-05
cPRE	1.65e-05	0.000124727	1.58e-05
cSUB	9.87e-06	5.24e-05	1.6e-05
cProS	NaN	NaN	NaN
cHATA	NaN	NaN	NaN
cAPr	NaN	NaN	NaN
cCLA	0.00034955	4.17e-05	0
cEPd	0.000143487	2.56e-05	0.000112189
cEPv	6.53e-05	0.000187296	2.57e-06
cBLA	0.000223447	0.00084559	0.000716737
cBMA	0.000120709	2.98e-05	5.11e-07
cCP	0.000153565	0.00012321	0.000102972
cACB	0.000130813	0.00010086	4.2e-05
cFS	4.06e-05	2.38e-05	0.000309299
cOT	6.4e-05	0.000150944	7.34e-06
cSF	1.69e-06	2.2e-06	5.28e-06
cBA	NaN	NaN	NaN
cCEA	9.21e-05	3.52e-05	4.51e-05
cGPe	5.03e-05	3.58e-05	3.16e-05
cGPi	2.59e-05	0.000135702	0
cSI	0.000129057	1.5e-05	1.34e-05
cMS	0	9.3e-05	1.87e-06
cBST	NaN	4.54e-06	1.81e-05
cBAC	NaN	NaN	NaN
cVM	2.55e-05	4.82e-05	1.28e-05
cVPLpc	NaN	NaN	NaN
cVPMpc	NaN	NaN	NaN
cPoT	NaN	NaN	NaN
cPP	NaN	NaN	NaN
cPOL	NaN	NaN	NaN
cSGN	NaN	NaN	NaN
cEth	NaN	NaN	NaN
cIAM	NaN	NaN	NaN
cIAD	NaN	NaN	NaN
cLD	1.69e-05	8.79e-06	4.56e-06
cMD	3.44e-06	1.92e-05	4.71e-06
cPR	NaN	NaN	NaN
cXi	NaN	NaN	NaN
cPIL	NaN	NaN	NaN
cIntG	NaN	NaN	NaN
cSubG	NaN	NaN	NaN
cASO	NaN	NaN	NaN
cDMH	NaN	NaN	NaN
cVMPO	NaN	NaN	NaN
cAHN	NaN	NaN	NaN
cLM	NaN	NaN	NaN
cMMme	NaN	NaN	NaN
cMMl	NaN	NaN	NaN
cMMm	NaN	NaN	NaN
cMMp	NaN	NaN	NaN
cMMd	NaN	NaN	NaN
cSUM	NaN	NaN	NaN
cTMd	NaN	NaN	NaN
cTMv	NaN	NaN	NaN
cPeF	NaN	NaN	NaN
cME	NaN	NaN	NaN
cSCop	NaN	NaN	NaN
cSCsg	NaN	NaN	NaN
cSCzo	NaN	NaN	NaN
cICc	NaN	NaN	NaN
cICd	NaN	NaN	NaN
cICe	NaN	NaN	NaN
cNB	NaN	NaN	NaN
cSAG	NaN	NaN	NaN
cPBG	NaN	NaN	NaN
cMEV	NaN	NaN	NaN
cSCO	NaN	NaN	NaN
cSNr	3.58e-06	9.64e-06	1.82e-05
cPN	NaN	NaN	NaN
cRPF	NaN	NaN	NaN
cMA3	NaN	NaN	NaN
cPa4	NaN	NaN	NaN
cDT	NaN	NaN	NaN
cMT	NaN	NaN	NaN
cSNc	9.25e-06	2.86e-05	1.01e-05
cPDTg	NaN	NaN	NaN
cP5	NaN	NaN	NaN
cAcs5	NaN	NaN	NaN
cPC5	NaN	NaN	NaN
cI5	NaN	NaN	NaN
cAP	NaN	NaN	NaN
cDCO	NaN	NaN	NaN
cVCO	NaN	NaN	NaN
cCU	NaN	NaN	NaN
cGR	NaN	NaN	NaN
cECU	NaN	NaN	NaN
cNTB	NaN	NaN	NaN
cNTS	NaN	NaN	NaN
cSPVC	NaN	NaN	NaN
cSPVI	NaN	NaN	NaN
cSPVO	NaN	NaN	NaN
cPa5	NaN	NaN	NaN
cVI	NaN	NaN	NaN
cVII	NaN	NaN	NaN
cACVII	NaN	NaN	NaN
cAMBd	NaN	NaN	NaN
cAMBv	NaN	NaN	NaN
cDMX	NaN	NaN	NaN
cGRN	NaN	NaN	NaN
cICB	NaN	NaN	NaN
cIO	NaN	NaN	NaN
cIRN	NaN	NaN	NaN
cISN	NaN	NaN	NaN
cLIN	NaN	NaN	NaN
cLRNm	NaN	NaN	NaN
cLRNp	NaN	NaN	NaN
cMARN	NaN	NaN	NaN
cMDRNd	NaN	NaN	NaN
cMDRNv	NaN	NaN	NaN
cPARN	NaN	NaN	NaN
cPAS	NaN	NaN	NaN
cPGRNd	NaN	NaN	NaN
cPGRNl	NaN	NaN	NaN
cNR	NaN	NaN	NaN
cPRP	NaN	NaN	NaN
cPPY	NaN	NaN	NaN
cLAV	NaN	NaN	NaN
cMV	NaN	NaN	NaN
cSPIV	NaN	NaN	NaN
cSUV	NaN	NaN	NaN
cx	NaN	NaN	NaN
cXII	NaN	NaN	NaN
cy	NaN	NaN	NaN
cLING	NaN	NaN	NaN
cCENT2	NaN	NaN	NaN
cCENT3	NaN	NaN	NaN
cCUL4_5	NaN	NaN	NaN
cDEC	NaN	NaN	NaN
cFOTU	NaN	NaN	NaN
cPYR	NaN	NaN	NaN
cUVU	NaN	NaN	NaN
cNOD	NaN	NaN	NaN
cSIM	NaN	NaN	NaN
cANcr1	NaN	NaN	NaN
cANcr2	NaN	NaN	NaN
cPRM	NaN	NaN	NaN
cCOPY	NaN	NaN	NaN
cPFL	NaN	NaN	NaN
cFL	NaN	NaN	NaN
cFN	NaN	NaN	NaN
cIP	NaN	NaN	NaN
cDN	NaN	NaN	NaN
cVeCB	NaN	NaN	NaN
cOB	NaN	0.000111157	2.13e-05
cLS	1.19e-05	2.17e-05	1.97e-05
cHY	4.42e-05	6.76e-05	2.25e-05
cMB	1.7e-05	9.45e-05	1.53e-05
cP	2.68e-05	2.4e-05	6.73e-06
cCOA	3.3e-05	0.000197232	1.63e-05
cVL	1.53e-05	9.15e-06	1.66e-05
cCT	1.63e-05	5.91e-05	1.29e-05

### Sheet: PFF_Average
ROI	PFF_3mpi	PFF_6mpi
iFRP	NaN	NaN
iMOp	0.000276442	0.000739993
iMOs	0.00058203	0.000896582
iSSp.n	0.000246786	0.000155499
iSSp.bfd	6.64e-05	0.000134707
iSSp.ll	0.00012061	0.000791019
iSSp.m	8.3171e-05	9.62857e-05
iSSp.ul	0.000127694	0.000340202
iSSp.tr	0.000128075	0.000262913
iSSp.un	0.000168508	0.000437524
iSSs	7.97253e-05	0.00021581
iGU	0.000466818	0.000312193
iVISC	2.00213e-05	0.000637987
iAUDd	9.04683e-05	0.000311766
iAUDp	0.00011468	0.00028263
iAUDpo	NaN	NaN
iAUDv	0.000166794	0.000207856
iVISal	0.000125053	0.000275711
iVISam	4.9241e-05	0.00016254
iVISl	2.9485e-05	0.00042578
iVISp	4.005e-05	0.000259967
iVISpm	1.2855e-05	0.000131069
iVISli	NaN	NaN
iVISpor	NaN	NaN
iACAd	0.000525694	0.000847656
iACAv	0.000290901	0.000362897
iPL	0.00033864	0.000281419
iILA	6.29397e-05	0.000185413
iORBl	0.000288444	0.000394142
iORBm	0.000146801	0.000115222
iORBvl	0.000250366	0.000379651
iAId	0.000300391	0.000461147
iAIp	0.000121499	0.0012656
iAIv	0.000302491	0.000392381
iRSPagl	1.32325e-05	0.000174469
iRSPd	3.60175e-05	0.000255559
iRSPv	2.4155e-05	9.4035e-05
iVISa	NaN	NaN
iVISrl	NaN	NaN
iTEa	0.000129899	0.000399166
iPERI	0.00023779	0.000506993
iECT	0.000153306	0.000503797
iMOB	2.65e-06	0.000130032
iPIR	8.84823e-05	0.00030055
iTR	0.000265206	0.000209301
iCA1	1.5855e-05	2.22667e-05
iCA2	7.5525e-06	2.8362e-05
iCA3	1.37925e-05	3.344e-05
iDG	7.92e-06	5.3454e-05
iFC	NaN	NaN
iIG	NaN	NaN
iENTl	0.000171902	0.000452737
iENTm	0.000141246	0.000283715
iPAR	1.32225e-05	0.000103967
iPOST	4.18978e-05	2.51333e-06
iPRE	1.0485e-05	2.33667e-05
iSUB	1.603e-05	7.02333e-05
iProS	NaN	NaN
iHATA	NaN	NaN
iAPr	NaN	NaN
iCLA	0.000234573	0.000900545
iEPd	0.00014865	0.000458017
iEPv	0.000225997	0.000325891
iBLA	0.000960997	0.00180432
iBMA	5.3746e-05	0.000208014
iCP	0.000201503	0.000472813
iACB	3.5875e-05	0.000165533
iFS	1.755e-06	0.00023382
iOT	2.8665e-06	0.000120523
iSF	2.42267e-06	9.09333e-06
iBA	NaN	NaN
iCEA	3.23e-05	0.000114611
iGPe	8.67177e-05	0.000293215
iGPi	1.45e-06	2.51933e-05
iSI	7.85225e-06	4.10667e-05
iMS	7.785e-06	0.000167564
iBST	1.2795e-05	4.785e-05
iBAC	NaN	NaN
iVM	1.215e-05	1.16667e-05
iVPLpc	NaN	NaN
iVPMpc	NaN	NaN
iPoT	NaN	NaN
iPP	NaN	NaN
iPOL	NaN	NaN
iSGN	NaN	NaN
iEth	NaN	NaN
iIAM	NaN	NaN
iIAD	NaN	NaN
iLD	5.0675e-06	2.28667e-05
iMD	2.83125e-05	3.41667e-05
iPR	NaN	NaN
iXi	NaN	NaN
iPIL	NaN	NaN
iIntG	NaN	NaN
iSubG	NaN	NaN
iASO	NaN	NaN
iDMH	NaN	NaN
iVMPO	NaN	NaN
iAHN	NaN	NaN
iLM	NaN	NaN
iMMme	NaN	NaN
iMMl	NaN	NaN
iMMm	NaN	NaN
iMMp	NaN	NaN
iMMd	NaN	NaN
iSUM	NaN	NaN
iTMd	NaN	NaN
iTMv	NaN	NaN
iPeF	NaN	NaN
iME	NaN	NaN
iSCop	NaN	NaN
iSCsg	NaN	NaN
iSCzo	NaN	NaN
iICc	NaN	NaN
iICd	NaN	NaN
iICe	NaN	NaN
iNB	NaN	NaN
iSAG	NaN	NaN
iPBG	NaN	NaN
iMEV	NaN	NaN
iSCO	NaN	NaN
iSNr	0.00105296	0.000503199
iPN	NaN	NaN
iRPF	NaN	NaN
iMA3	NaN	NaN
iPa4	NaN	NaN
iDT	NaN	NaN
iMT	NaN	NaN
iSNc	0.00149929	0.00208236
iPDTg	NaN	NaN
iP5	NaN	NaN
iAcs5	NaN	NaN
iPC5	NaN	NaN
iI5	NaN	NaN
iAP	NaN	NaN
iDCO	NaN	NaN
iVCO	NaN	NaN
iCU	NaN	NaN
iGR	NaN	NaN
iECU	NaN	NaN
iNTB	NaN	NaN
iNTS	NaN	NaN
iSPVC	NaN	NaN
iSPVI	NaN	NaN
iSPVO	NaN	NaN
iPa5	NaN	NaN
iVI	NaN	NaN
iVII	NaN	NaN
iACVII	NaN	NaN
iAMBd	NaN	NaN
iAMBv	NaN	NaN
iDMX	NaN	NaN
iGRN	NaN	NaN
iICB	NaN	NaN
iIO	NaN	NaN
iIRN	NaN	NaN
iISN	NaN	NaN
iLIN	NaN	NaN
iLRNm	NaN	NaN
iLRNp	NaN	NaN
iMARN	NaN	NaN
iMDRNd	NaN	NaN
iMDRNv	NaN	NaN
iPARN	NaN	NaN
iPAS	NaN	NaN
iPGRNd	NaN	NaN
iPGRNl	NaN	NaN
iNR	NaN	NaN
iPRP	NaN	NaN
iPPY	NaN	NaN
iLAV	NaN	NaN
iMV	NaN	NaN
iSPIV	NaN	NaN
iSUV	NaN	NaN
ix	NaN	NaN
iXII	NaN	NaN
iy	NaN	NaN
iLING	NaN	NaN
iCENT2	NaN	NaN
iCENT3	NaN	NaN
iCUL4_5	NaN	NaN
iDEC	NaN	NaN
iFOTU	NaN	NaN
iPYR	NaN	NaN
iUVU	NaN	NaN
iNOD	NaN	NaN
iSIM	NaN	NaN
iANcr1	NaN	NaN
iANcr2	NaN	NaN
iPRM	NaN	NaN
iCOPY	NaN	NaN
iPFL	NaN	NaN
iFL	NaN	NaN
iFN	NaN	NaN
iIP	NaN	NaN
iDN	NaN	NaN
iVeCB	NaN	NaN
iOB	5.8875e-05	3.2545e-05
iLS	5.647e-06	1.1123e-05
iHY	7.9375e-06	3.94667e-05
iMB	2.9e-05	4.88e-05
iP	1.156e-05	2.13e-05
iCOA	5.147e-06	0.000404904
iVL	3.40525e-06	7.00667e-06
iCT	1.4355e-05	2.94e-05
cFRP	NaN	NaN
cMOp	0.000114802	0.000346777
cMOs	0.000292015	0.000509234
cSSp.n	8.3795e-05	0.000133701
cSSp.bfd	1.0302e-05	0.000136669
cSSp.ll	8.53695e-05	0.000295533
cSSp.m	2.27225e-05	0.000171518
cSSp.ul	5.4875e-05	0.000176062
cSSp.tr	3.8825e-05	0.000120953
cSSp.un	7.35e-06	0.000146177
cSSs	3.3175e-05	0.00031539
cGU	0.000101542	0.000226917
cVISC	4.868e-05	0.000702032
cAUDd	2.9425e-05	9.1527e-05
cAUDp	3.07e-05	9.11493e-05
cAUDpo	NaN	NaN
cAUDv	1.4565e-05	0.000116306
cVISal	1.02367e-05	6.5909e-05
cVISam	5.08333e-06	4.87333e-05
cVISl	2.595e-05	0.000173005
cVISp	3.35125e-06	8.25893e-05
cVISpm	7.475e-07	0.000162331
cVISli	NaN	NaN
cVISpor	NaN	NaN
cACAd	0.000258144	0.0004325
cACAv	0.00010127	0.000233298
cPL	0.000280202	0.000296474
cILA	6.8235e-05	7.234e-05
cORBl	0.000285532	0.000393373
cORBm	0.000178907	0.000197079
cORBvl	0.000261703	0.000277863
cAId	0.000113364	0.000284949
cAIp	4.17725e-05	0.000527712
cAIv	8.2264e-05	6.00167e-05
cRSPagl	2.81667e-06	0.000112432
cRSPd	1.59532e-05	0.000110821
cRSPv	3.592e-05	5.35333e-05
cVISa	NaN	NaN
cVISrl	NaN	NaN
cTEa	3.495e-05	0.000165819
cPERI	8.95385e-05	0.000369225
cECT	4.954e-05	0.000330444
cMOB	1.27633e-06	9.3145e-05
cPIR	3.265e-05	0.000104386
cTR	1.28725e-05	9.86463e-05
cCA1	1.0535e-05	3.20333e-05
cCA2	2.94e-06	9.82667e-06
cCA3	6.0975e-06	3.17733e-05
cDG	8.8455e-06	3.23333e-05
cFC	NaN	NaN
cIG	NaN	NaN
cENTl	6.4575e-05	0.000283352
cENTm	1.95e-06	0.0001492
cPAR	9.315e-06	9.26157e-05
cPOST	9.965e-06	8.4233e-05
cPRE	1.03675e-05	5.23423e-05
cSUB	9.61073e-06	2.609e-05
cProS	NaN	NaN
cHATA	NaN	NaN
cAPr	NaN	NaN
cCLA	4.7825e-05	0.000130417
cEPd	2.2775e-05	9.37587e-05
cEPv	6.09642e-05	8.50553e-05
cBLA	0.000204838	0.000595258
cBMA	3.84375e-05	5.034e-05
cCP	3.4375e-05	0.000126582
cACB	2.675e-05	9.12243e-05
cFS	1.89625e-05	0.000124566
cOT	3.515e-06	7.40947e-05
cSF	8.53733e-06	3.05667e-06
cBA	NaN	NaN
cCEA	8.825e-06	5.74667e-05
cGPe	8.7895e-06	3.92333e-05
cGPi	0	5.38673e-05
cSI	2.995e-06	5.24857e-05
cMS	4.3725e-06	3.16233e-05
cBST	3.89725e-06	1.132e-05
cBAC	NaN	NaN
cVM	9.0925e-06	2.88333e-05
cVPLpc	NaN	NaN
cVPMpc	NaN	NaN
cPoT	NaN	NaN
cPP	NaN	NaN
cPOL	NaN	NaN
cSGN	NaN	NaN
cEth	NaN	NaN
cIAM	NaN	NaN
cIAD	NaN	NaN
cLD	7.7575e-06	1.00833e-05
cMD	1.245e-05	9.11667e-06
cPR	NaN	NaN
cXi	NaN	NaN
cPIL	NaN	NaN
cIntG	NaN	NaN
cSubG	NaN	NaN
cASO	NaN	NaN
cDMH	NaN	NaN
cVMPO	NaN	NaN
cAHN	NaN	NaN
cLM	NaN	NaN
cMMme	NaN	NaN
cMMl	NaN	NaN
cMMm	NaN	NaN
cMMp	NaN	NaN
cMMd	NaN	NaN
cSUM	NaN	NaN
cTMd	NaN	NaN
cTMv	NaN	NaN
cPeF	NaN	NaN
cME	NaN	NaN
cSCop	NaN	NaN
cSCsg	NaN	NaN
cSCzo	NaN	NaN
cICc	NaN	NaN
cICd	NaN	NaN
cICe	NaN	NaN
cNB	NaN	NaN
cSAG	NaN	NaN
cPBG	NaN	NaN
cMEV	NaN	NaN
cSCO	NaN	NaN
cSNr	1.46673e-05	1.04733e-05
cPN	NaN	NaN
cRPF	NaN	NaN
cMA3	NaN	NaN
cPa4	NaN	NaN
cDT	NaN	NaN
cMT	NaN	NaN
cSNc	3.33222e-05	1.59833e-05
cPDTg	NaN	NaN
cP5	NaN	NaN
cAcs5	NaN	NaN
cPC5	NaN	NaN
cI5	NaN	NaN
cAP	NaN	NaN
cDCO	NaN	NaN
cVCO	NaN	NaN
cCU	NaN	NaN
cGR	NaN	NaN
cECU	NaN	NaN
cNTB	NaN	NaN
cNTS	NaN	NaN
cSPVC	NaN	NaN
cSPVI	NaN	NaN
cSPVO	NaN	NaN
cPa5	NaN	NaN
cVI	NaN	NaN
cVII	NaN	NaN
cACVII	NaN	NaN
cAMBd	NaN	NaN
cAMBv	NaN	NaN
cDMX	NaN	NaN
cGRN	NaN	NaN
cICB	NaN	NaN
cIO	NaN	NaN
cIRN	NaN	NaN
cISN	NaN	NaN
cLIN	NaN	NaN
cLRNm	NaN	NaN
cLRNp	NaN	NaN
cMARN	NaN	NaN
cMDRNd	NaN	NaN
cMDRNv	NaN	NaN
cPARN	NaN	NaN
cPAS	NaN	NaN
cPGRNd	NaN	NaN
cPGRNl	NaN	NaN
cNR	NaN	NaN
cPRP	NaN	NaN
cPPY	NaN	NaN
cLAV	NaN	NaN
cMV	NaN	NaN
cSPIV	NaN	NaN
cSUV	NaN	NaN
cx	NaN	NaN
cXII	NaN	NaN
cy	NaN	NaN
cLING	NaN	NaN
cCENT2	NaN	NaN
cCENT3	NaN	NaN
cCUL4_5	NaN	NaN
cDEC	NaN	NaN
cFOTU	NaN	NaN
cPYR	NaN	NaN
cUVU	NaN	NaN
cNOD	NaN	NaN
cSIM	NaN	NaN
cANcr1	NaN	NaN
cANcr2	NaN	NaN
cPRM	NaN	NaN
cCOPY	NaN	NaN
cPFL	NaN	NaN
cFL	NaN	NaN
cFN	NaN	NaN
cIP	NaN	NaN
cDN	NaN	NaN
cVeCB	NaN	NaN
cOB	2.6225e-05	6.62285e-05
cLS	6.137e-06	1.77667e-05
cHY	8.3475e-06	4.47667e-05
cMB	1.07885e-05	4.22667e-05
cP	7.56225e-06	1.91767e-05
cCOA	5.03975e-06	8.21773e-05
cVL	1.23e-06	1.36833e-05
cCT	1.432e-05	2.94333e-05
