## Supplementary file (ZIP): Includes all Supplementary Tables and Files. for "Distinguish risk genes functioning at presynaptic or postsynaptic regions and key connectomes associated with pathological α-synuclein spreading": Supplementary Table - ROI Names and Abbreviations.xlsx

### Sheet: Sheet1
ROI Abbreviation	ROI Name
FRP	Frontal Pole
MOp	Motor Area (Primary)
MOs	Motor Area (Secondary)
SSp_n	Somatosensory area (Primary) - nose
SSp_bfd	Somatosensory area (Primary) - barrel field
SSp_ll	Somatosensory area (Primary) - lower limb
SSp_m	Somatosensory area (Primary) - mouth
SSp_ul	Somatosensory area (Primary) - upper limb
SSp_tr	Somatosensory area (Primary) - trunk
SSp_un	Somatosensory area (Primary) - unassigned
SSs	Supplemental somatosensory area
GU	Gustatory Area
VISC	Visceral Area
AUDd	Auditory Area (Dorsal)
AUDp	Auditory Area (Primary)
AUDpo	Auditory Area (Posterior)
AUDv	Auditory Area (Ventral)
VISal	Visual Area (Anterolateral)
VISam	Visual Area (Anteromedial)
VISl	Visual Area (Lateral)
VISp	Visual Area (Primary)
VISpm	Visual Area (Posteromedial)
VISli	Visual Area (Laterointermediate)
VISpor	Visual Area (Postrhinal)
ACAd	Anterior Cingulate Area (Dorsal)
ACAv	Anterior Cingulate Area (Ventral)
PL	Prelimbic area
ILA	Infralimbic area
ORBl	Orbital area (Lateral)
ORBm	Orbital area (Medial)
ORBvl	Orbital area (Ventrolateral)
AId	Agranular Insular (Dorsal)
AIp	Agranular Insular (Posterior)
AIv	Agranular Insular (Ventral)
RSPagl	Retrosplenial area (lateral agranular)
RSPd	Retrosplenial area (dorsal)
RSPv	Retrosplenial area (ventral)
VISa	Visual Area (Anterior)
VISrl	Visual Area (Rostrolateral)
TEa	Temporal Association Area
PERI	Perirhinal Area
ECT	Ectorhinal Area
MOB	Main Olfactory Bulb
PIR	Piriform Area
TR	Postpiriform Transition Area
CA1	Cornu Ammonis 1
CA2	Cornu Ammonis 2
CA3	Cornu Ammonis 3
DG	Dentate Gyrus
FC	Fasciola Cinerea
IG	Induseum Griseum
ENTl	Entorhinal Area (Lateral)
ENTm	Entorhinal Area (Medial)
PAR	Parasubiculum
POST	Postsubiculum
PRE	Presubiculum
SUB	Subiculum
ProS	Prosubiculum
HATA	Hippocampo-amygdalar transition area
APr	Area Prostriata
CLA	Claustrum
EPd	Endopiriform nucleus (Dorsal)
EPv	Endopiriform nucleus (Ventral)
BLA	Basolateral Amygdala
BMA	Basomedial Amygdala
CP	Caudoputamen
ACB	Nucleus Accumbens
FS	Fundus of Striatum
OT	Olfactory Tubercle
SF	Septofimbrial Nucleus
BA	Bed Nucleus of accessory olfactory tract
CEA	Central Amygdalar Nucleus
GPe	Globus Pallidus (External)
GPi	Globus Pallidus (Internal)
SI	Substantia Innominata
MS	Medial Septal Nucleus
BST	Bed Nucleus of stria terminalis
BAC	Bed Nucleus of anterior commissure
VM	Ventral medial nucleus of thalamus
VPLpc	Ventral posterolateral nucleus of thalamus (parvicellular part)
VPMpc	Ventral posteromedial nucleus of thalamus (parvicellular part)
PoT	Posterior triangular thalamic nucleus
PP	Peripeduncular nucleus
POL	Posterior limiting nucleus of the thalamus
SGN	Suprageniculate nucleus
Eth	Ethmoid nucleus of the thalamus
IAM	Interanteromedial nucleus of the thalamus
IAD	Interanterodorsal nucleus of the thalamus
LD	Lateral dorsal nucleus of thalamus
MD	Mediodorsal nucleus of thalamus
PR	Perireunensis nucleus
Xi	Xiphoid thalamic nucleus
PIL	Posterior intralaminar thalamic nucleus
IntG	Intermediate geniculate nucleus
SubG	Subgeniculate nucleus
ASO	Accessory supraoptic group
DMH	Dorsomedial nucleus of the hypothalamus
VMPO	Ventromedial preoptic nucleus
AHN	Anterior hypothalamic nucleus
LM	Lateral mammillary nucleus
MMme	Medial mammillary nucleus (Median)
MMl	Medial mammillary nucleus (Lateral)
MMm	Medial mammillary nucleus (Medial)
MMp	Medial mammillary nucleus (Posterior)
MMd	Medial mammillary nucleus (Dorsal)
SUM	Supramammillary nucleus
TMd	Tuberomammillary nucleus (Dorsal)
TMv	Tuberomammillary nucleus (Ventral)
PeF	Perifornical nucleus
ME	Median eminence
SCop	Superior colliculus (Optic layer)
SCsg	Superior colliculus (Superficial gray layer)
SCzo	Superior colliculus (Zonal layer)
ICc	Inferior colliculus (Central nucleus)
ICd	Inferior colliculus (Dorsal nucleus)
ICe	Inferior colliculus (External nucleus)
NB	Nucleus of the brachium of the inferior colliculus
SAG	Nucleus sagulum
PBG	Parabigeminal nucleus
MEV	Midbrain trigeminal nucleus
SCO	Subcommissural organ
SNr	Substantia Nigra (reticular part)
PN	Paranigral nucleus
RPF	Retroparafascicular nucleus
MA3	Medial accesory oculomotor nucleus
Pa4	Paratrochlear nucleus
DT	Dorsal terminal nucleus of the accessory optic tract
MT	Medial terminal nucleus of the accessory optic tract
SNc	Substantia Nigra (compact part)
PDTg	Posterodorsal tegmental nucleus
P5	Peritrigeminal zone
Acs5	Accessory trigeminal nucleus
PC5	Parvicellular motor 5 nucleus
I5	Intertrigeminal nucleus
AP	Area postrema
DCO	Dorsal cochlear nucleus
VCO	Ventral cochlear nucleus
CU	Cuneate nucleus
GR	Gracile nucleus
ECU	External cuneate nucleus
NTB	Nucleus of the trapezoid body
NTS	Nucleus of the solitary tract
SPVC	Spinal nucleus of the trigeminal (Caudal part)
SPVI	Spinal nucleus of the trigeminal (Interpolar part)
SPVO	Spinal nucleus of the trigeminal (Oral part)
Pa5	Paratrigeminal nucleus
VI	Abducens nucleus
VII	Facial motor nucleus
ACVII	Accessory facial motor nucleus
AMBd	Nucleus ambiguus, dorsal division
AMBv	Nucleus ambiguus, ventral division
DMX	Dorsal motor nucleus of the vagus nerve
GRN	Gigantocellular reticular nucleus
ICB	Infracerebellar nucleus
IO	Inferior olivary complex
IRN	Intermediate reticular nucleus
ISN	Inferior salivatory nucleus
LIN	Linear nucleus of the medulla
LRNm	Lateral reticular nucleus (Magnocellular part)
LRNp	Lateral reticular nucleus (Parvicellular part)
MARN	Magnocellular reticular nucleus
MDRNd	Medullary reticular nucleus (Dorsal part)
MDRNv	Medullary reticular nucleus (Ventral part)
PARN	Parvicellular reticular nucleus
PAS	Parasolitary nucleus
PGRNd	Paragigantocellular reticular nucleus (Dorsal part)
PGRNl	Paragigantocellular reticular nucleus (Lateral part)
NR	Nucleus of Roller
PRP	Nucleus prepositus
PPY	Parapyramidal nucleus
LAV	Lateral vestibular nucleus
MV	Medial vestibular nucleus
SPIV	Spinal vestibular nucleus
SUV	Superior vestibular nucleus
x	Nucleus x
XII	Hypoglossal nucleus
y	Nucleus y
LING	Lingula
CENT2	Central lobule 2
CENT3	Central lobule 3
CUL4_5	Culmen lobules 4-5
DEC	Declive
FOTU	Folium-tuber vermis
PYR	Pyramus
UVU	Uvula
NOD	Nodulus
SIM	Simple lobule
ANcr1	Ansiform lobule crus 1
ANcr2	Ansiform lobule crus 2
PRM	Paramedian lobule
COPY	Copula pyramidis
PFL	Paraflocculus
FL	Flocculus
FN	Fastigial nucleus
IP	Interposed nucleus
DN	Dentate nucleus
VeCB	Vestibulocerebellar nucleus
OB	Olfactory bulb
LS	Lateral septal nucleus
HY	Hypothalamus
MB	Midbrain
P	Pons
COA	Cortical amygdalar area
VL	Thalamus (including Submedial nucleus of the thalamus; Rhomboid nucleus; Nucleus of reuniens)
CT	Thalamus (including Subparafascicular nucleus, parvicellular part; Posterior complex of the thalamus; Parafascicular nucleus; Medial geniculate complex; Lateral posterior nucleus of the thalamus; Dorsal part of the lateral geniculate complex; Ventral part of the lateral geniculate complex)
